# Inherent Specificity and Variation Sensitivity as Quantitative Metrics for RBP Binding

**DOI:** 10.1101/2025.03.28.646018

**Authors:** Soon Yi, Shashi S. Singh, Xuan Ye, Rohan Krishna, Vidusha Kothwela, Eckhard Jankowsky, Joseph M. Luna

## Abstract

RNA-binding proteins (RBPs) regulate every aspect of post-transcriptional gene expression, yet our ability to compare how selectively different RBPs recognize their targets remains limited. Binding affinity, expressed as a dissociation constant, provides a universal quantity for comparing binding strength, but no equivalent metric exists for binding specificity. Here we introduce two quantitative metrics to fill this gap: inherent specificity, which measures how selectively an RBP distinguishes its strongest binding motif from all other sequences, and variation sensitivity, which measures tolerance to single nucleotide changes within that motif. Analyzing high-throughput sequencing data across 100 RBPs *in vitro* and 27 in cells, we find strong correspondence between in vitro and cellular measurements for sequence-driven RBPs. Domain swap CLIP experiments demonstrate that specificity can be transferred between protein contexts. Mathematical modeling and cellular competition experiments reveal that low-specificity RBPs can paradoxically sharpen the target discrimination of high-specificity partners by occupying non-preferred sites, an emergent property not predictable from affinity alone. These metrics and accompanying R packages provide a practical framework for comparing RBP binding behaviors and modeling how RBPs compete for RNA targets across the transcriptome.
