## Supplemental Table 1 for "Inherent Specificity and Variation Sensitivity as Quantitative Metrics for RBP Binding"

### Sheet: ENCODE_ACCESSION
From ENCODE Database
RBP	K-mer	RBNS	K562 eCLIP	HepG2 eCLIP		Curated Based on PMID: 29883606
A1CF	4-mer	ENCFF672ZPY				RBP with single RBD Purified
	5-mer	ENCFF943MNY				RBP with high structural context preference
	6-mer	ENCFF921OBL				RBP with Low structural context preference
	7-mer	ENCFF902SNR				*eCLIP and RBNS data were analyzed when available at the time of initial analysis.
AARS			ENCFF128BDG
AATF			ENCFF955LYD
ABCF1			ENCFF941GJK
ADAT1			ENCFF768WOD
AGGF1			ENCFF810NKV	ENCFF992LCW
AKAP1			ENCFF033EFV	ENCFF749IUB
AKAP8L	4-mer	ENCFF771KFR	ENCFF205UTG
	5-mer	ENCFF264SDW
	6-mer	ENCFF291ILD
APEX1			ENCFF283WLS
APOBEC3C	4-mer	ENCFF628ZQW	ENCFF472CCL
	5-mer	ENCFF283LHM
	6-mer	ENCFF065BGK
AQR			ENCFF949QGM	ENCFF323PUC
BCCIP				ENCFF134LIU
BCLAF1				ENCFF810EUA
BOLL	4-mer	ENCFF697NMB
	5-mer	ENCFF717ZBX
	6-mer	ENCFF835OYI
	7-mer	ENCFF523UNS
BUD13			ENCFF262ILV	ENCFF011NAP
CDC40				ENCFF027MEO
CELF1	5-mer	ENCFF002DEA
	6-mer	ENCFF002DEB
	7-mer	ENCFF002DEC
CNOT4	4-mer	ENCFF691NQF
	5-mer	ENCFF935NYJ
	6-mer	ENCFF291WEC
	7-mer	ENCFF497RAZ
CPEB1	4-mer	ENCFF884AFI
	5-mer	ENCFF745KUY
	6-mer	ENCFF473SQY
	7-mer	ENCFF313SEU
CPEB4			ENCFF665BGJ
CPSF6			ENCFF635NZZ
CSTF2				ENCFF349SVY
CSTF2T			ENCFF878VVA	ENCFF141DOI
DAZ3	4-mer	ENCFF576NTR
	5-mer	ENCFF167KBI
	6-mer	ENCFF690SCB
	7-mer	ENCFF662VJZ
DAZAP1	4-mer	ENCFF756ZGX
	5-mer	ENCFF102BFN
	6-mer	ENCFF156RLV
	7-mer	ENCFF190ZRO
DDX1			ENCFF007VPS
DDX3X			ENCFF087MAJ	ENCFF777NMK
DDX6			ENCFF904KTV	ENCFF614NUP
DDX21			ENCFF378OYA
DDX24			ENCFF537KWB
DDX42			ENCFF399GGH
DDX43			ENCFF520QYX
DDX47			ENCFF252CWU
DDX51			ENCFF799ERK
DDX52			ENCFF198ULC	ENCFF005GER
DDX55			ENCFF462WAI	ENCFF797QRS
DDX59				ENCFF899AWZ
DGCR8			ENCFF023YVD	ENCFF193URO
DHX30			ENCFF128AKC	ENCFF663QIZ
DKC1				ENCFF633LQC
DROSHA			ENCFF797BHU	ENCFF854BHP
EEF2			ENCFF781RUK
EFTUD2			ENCFF862ZPV	ENCFF796RMF
EIF3D	4-mer	ENCFF290JKE		ENCFF056UAW
	5-mer	ENCFF112DCJ
	6-mer	ENCFF092FJB
EIF3G			ENCFF634UAC
EIF3H				ENCFF813JIK
EIF4E			ENCFF897MSA
EIF4G2	4-mer	ENCFF409BQS	ENCFF207BXK
	5-mer	ENCFF083UGT
	6-mer	ENCFF047JVW
	7-mer	ENCFF310LNQ
ELAC2			ENCFF850ZSC
ELAVL1			ENCFF566LNK
ELAVL4	4-mer	ENCFF183CKH
	5-mer	ENCFF842JHX
	6-mer	ENCFF495WZV
	7-mer	ENCFF221RQV
ESRP1	4-mer	ENCFF924ZUX
	5-mer	ENCFF193SAI
	6-mer	ENCFF841SRB
EWSR1	4-mer	ENCFF589AOW	ENCFF607ZRF
	5-mer	ENCFF100OEJ
	6-mer	ENCFF364MOL
EXOSC5			ENCFF858CSS	ENCFF862EKD
EXOSC10			ENCFF663WYH
FAM120A			ENCFF158AOV	ENCFF208ZMI
FASTKD2			ENCFF423SOR	ENCFF498IGK
FKBP4				ENCFF957AOZ
FMR1			ENCFF480NUZ
FTO			ENCFF924OVC	ENCFF351ZDU
FUBP1	4-mer	ENCFF078JLK
	5-mer	ENCFF588INN
	6-mer	ENCFF975CXE
	7-mer	ENCFF259WWZ
FUBP3	4-mer	ENCFF415RLT		ENCFF466UMQ
	5-mer	ENCFF826BAQ
	6-mer	ENCFF891TDY
	7-mer	ENCFF610YNE
FUS	4-mer	ENCFF293XMV	ENCFF861KMV	ENCFF972DFZ
	5-mer	ENCFF835DNX
	6-mer	ENCFF409RJT
FXR1			ENCFF366UJP
FXR2			ENCFF315HYU	ENCFF112MVG
G3BP1				ENCFF899HHP
GARS			ENCFF390NMJ
GEMIN5			ENCFF050VVI
GNL3			ENCFF048RLZ
GPKOW			ENCFF674BUM
GRSF1			ENCFF929AWR
GRWD1			ENCFF327DLL	ENCFF159MMZ
GTF2F1			ENCFF278ZCU	ENCFF002HYO
HLTF			ENCFF406MSI	ENCFF048FDF
HNRNPA0	4-mer	ENCFF372WVS
	5-mer	ENCFF626WPP
	6-mer	ENCFF541BLM
	7-mer	ENCFF314LDN
HNRNPA1			ENCFF392AEV	ENCFF797GSK
HNRNPA2B1	4-mer	ENCFF126ADB
	5-mer	ENCFF733IIC
	6-mer	ENCFF632KXS
	7-mer	ENCFF638JTR
HNRNPC	4-mer	ENCFF266NJN	ENCFF167CDB	ENCFF440ROZ
	5-mer	ENCFF592FMJ
	6-mer	ENCFF380JJG
HNRNPCL1	4-mer	ENCFF749DDH
	5-mer	ENCFF015VSF
	6-mer	ENCFF576WAA
	7-mer	ENCFF732SOC
HNRNPD0	5-mer	ENCFF002DEG
	6-mer	ENCFF002DEH
	7-mer	ENCFF002DEI
HNRNPDL	4-mer	ENCFF223UQZ
	5-mer	ENCFF074YRT
	6-mer	ENCFF973JIY
	7-mer	ENCFF554UMM
HNRNPF	5-mer	ENCFF002DEM
	6-mer	ENCFF002DEN
	7-mer	ENCFF002DEO
HNRNPH2	4-mer	ENCFF852RPM
	5-mer	ENCFF765KER
	6-mer	ENCFF951WED
HNRNPK	4-mer	ENCFF574ANJ	ENCFF918XJQ	ENCFF855CPQ
	5-mer	ENCFF715DIL
	6-mer	ENCFF346XPF
HNRNPL	4-mer	ENCFF262PXW	ENCFF917CBK	ENCFF266TKW
	5-mer	ENCFF422OAC
	6-mer	ENCFF029EII
	7-mer	ENCFF941VVI
HNRNPM			ENCFF445ENC	ENCFF752JNY
HNRNPU			ENCFF241DVU	ENCFF039XQD
HNRNPUL1			ENCFF889AWX	ENCFF610JVZ
IGF2BP1			ENCFF650LMV	ENCFF442USD
IGF2BP2	5-mer	ENCFF446BRC	ENCFF524ZZB
	6-mer	ENCFF359JRV
	7-mer	ENCFF841MFA
IGF2BP3	4-mer	ENCFF365IVW		ENCFF886SDQ
	5-mer	ENCFF044AFX
	6-mer	ENCFF241KWN
	7-mer	ENCFF449FBS
	8-mer	ENCFF122TZZ
	9-mer	ENCFF272TNA
ILF2	4-mer	ENCFF085TLW
	5-mer	ENCFF612KES
	6-mer	ENCFF056ZFM
	7-mer	ENCFF971PUI
ILF3			ENCFF385MJU	ENCFF071QDP
KHDRBS1			ENCFF027UTH
KHDRBS2	4-mer	ENCFF456XDP
	5-mer	ENCFF388TRM
	6-mer	ENCFF083OIG
	7-mer	ENCFF465ZHS
KHDRBS3	4-mer	ENCFF668MVP
	5-mer	ENCFF378CHX
	6-mer	ENCFF324JGS
	7-mer	ENCFF709CRG
KHSRP	4-mer	ENCFF924TSO	ENCFF031FMO	ENCFF771QAU
	5-mer	ENCFF865YVO
	6-mer	ENCFF356DWW
	7-mer	ENCFF757NUT
LARP4			ENCFF947CIN	ENCFF534JCV
LARP7			ENCFF809CKN	ENCFF307MDW
LIN28B	4-mer	ENCFF784JYD	ENCFF061XNA	ENCFF341XMP
	5-mer	ENCFF189NSX
	6-mer	ENCFF799ZVX
LSM11			ENCFF858EHN	ENCFF985ECA
MATR3			ENCFF246EPM	ENCFF587KKM
MBNL1	5-mer	ENCFF002DEY
	6-mer	ENCFF002DEZ
	7-mer	ENCFF002DFA
METAP2			ENCFF644LPB
METTL1			ENCFF125IDN
MORC2			ENCFF605AFN
MSI1	4-mer	ENCFF200ERL
	5-mer	ENCFF506LTL
	6-mer	ENCFF701XPF
	7-mer	ENCFF171TZH
MTPAP			ENCFF883KCN
NCBP2			ENCFF886MLH	ENCFF692RZM
NIP7				ENCFF033MGP
NKRF				ENCFF045HSV
NOL12				ENCFF914WFQ
NIPBL			ENCFF554NIV
NOLC1			ENCFF327YTD	ENCFF137YFD
NONO			ENCFF730QRI
NOVA1	4-mer	ENCFF657EGF
	5-mer	ENCFF591ONJ
	6-mer	ENCFF953ZVY
	7-mer	ENCFF666GNP
NPM1			ENCFF154AYH
NSUN2	4-mer	ENCFF498WEB	ENCFF233PRB	ENCFF642QVZ
	5-mer	ENCFF345UKY
	6-mer	ENCFF991XEB
NUPL2	4-mer	ENCFF787TMW
	5-mer	ENCFF718QMF
	6-mer	ENCFF617KGP
	7-mer	ENCFF497QML
PABPC3	4-mer	ENCFF173TII
	5-mer	ENCFF902CGC
	6-mer	ENCFF823FZD
PABPC4			ENCFF452MJL
PABPN1				ENCFF709FEU
PABPN1L	4-mer	ENCFF285OLQ
	5-mer	ENCFF359PFB
	6-mer	ENCFF749PUO
	7-mer	ENCFF822GML
PCBP1	4-mer	ENCFF894ONZ	ENCFF900IOH	ENCFF098REE
	5-mer	ENCFF268RKR
	6-mer	ENCFF564LBJ
	7-mer	ENCFF669GAJ
PCBP2	4-mer	ENCFF908FAV		ENCFF642GNE
	5-mer	ENCFF761GIK
	6-mer	ENCFF024ODR
	7-mer	ENCFF282GMF
PCBP4	4-mer	ENCFF661CYO
	5-mer	ENCFF536CUG
	6-mer	ENCFF239XFN
	7-mer	ENCFF549QKX
PHF6			ENCFF588ITW
POLR2G				ENCFF591BUK
PPIG				ENCFF986XOC
PPIL4			ENCFF559HGK
PPP1R10	4-mer	ENCFF389PPC
	5-mer	ENCFF242VUG
	6-mer	ENCFF669QAC
	7-mer	ENCFF278ECV
PRPF4				ENCFF227EJF
PRPF8			ENCFF858UKE	ENCFF048YPA
PRR3	4-mer	ENCFF492NKP
	5-mer	ENCFF466EQG
	6-mer	ENCFF373IHG
	7-mer	ENCFF744ZDN
PTBP1			ENCFF907HNN	ENCFF726SQU
PTBP3	5-mer	ENCFF002EVI
	6-mer	ENCFF002EVE
	7-mer	ENCFF002EVF
PUF60	4-mer	ENCFF146LBG
	5-mer	ENCFF619SGN
	6-mer	ENCFF631TWR
PUM1	4-mer	ENCFF519SMF	ENCFF094MQV
	5-mer	ENCFF056YLH
	6-mer	ENCFF966LVC
	7-mer	ENCFF031GWM
PUM2			ENCFF880MWQ
PUS1			ENCFF247NXL
QKI			ENCFF786UOW	ENCFF704OCI
RALYL	4-mer	ENCFF338FGB
	5-mer	ENCFF889PPG
	6-mer	ENCFF524JIG
	7-mer	ENCFF449PEQ
RBFOX2	5-mer	ENCFF002DFE	ENCFF206RIM	ENCFF871NYM
	6-mer	ENCFF002DFF
	7-mer	ENCFF002DFG
RBFOX3	4-mer	ENCFF536WVL
	5-mer	ENCFF111IQQ
	6-mer	ENCFF108IBF
	7-mer	ENCFF952BVQ
RBM3	4-mer	ENCFF915WEK
	5-mer	ENCFF079HPJ
	6-mer	ENCFF814UBS
	7-mer	ENCFF863IMN
RBM4	4-mer	ENCFF667LUD
	5-mer	ENCFF620EXI
	6-mer	ENCFF891RFM
	7-mer	ENCFF108CRY
RBM4B	4-mer	ENCFF170CFD
	5-mer	ENCFF324AVV
	6-mer	ENCFF723LYO
	7-mer	ENCFF604EQA
RBM5	4-mer	ENCFF961RUA		ENCFF927KRA
	5-mer	ENCFF989HJA
	6-mer	ENCFF341CEM
	7-mer	ENCFF357IXX
RBM6	4-mer	ENCFF150OOG
	5-mer	ENCFF612PCY
	6-mer	ENCFF793PCZ
	7-mer	ENCFF191CTZ
RBM15			ENCFF597MMG	ENCFF054VLU
RBM15B	4-mer	ENCFF820ODU
	5-mer	ENCFF635SCW
	6-mer	ENCFF117RDG
	7-mer	ENCFF915OWQ
RBM20	4-mer	ENCFF427CHX
	5-mer	ENCFF026ELB
	6-mer	ENCFF470QTH
	7-mer	ENCFF817DQA
RBM22	4-mer	ENCFF179SVM	ENCFF972ZMJ	ENCFF293IZG
	5-mer	ENCFF688EDA
	6-mer	ENCFF106RWF
	7-mer	ENCFF581IOZ
RBM23	4-mer	ENCFF529RME
	5-mer	ENCFF214NXF
	6-mer	ENCFF810PLU
RBM24	4-mer	ENCFF522SCZ
	5-mer	ENCFF044NVM
	6-mer	ENCFF168GEY
	7-mer	ENCFF132AEB
RBM25	4-mer	ENCFF485TKI
	5-mer	ENCFF872SLK
	6-mer	ENCFF170PGF
	7-mer	ENCFF135TEV
RBM41	4-mer	ENCFF388UFE
	5-mer	ENCFF051YRS
	6-mer	ENCFF139WJC
	7-mer	ENCFF446PHG
RBM45	4-mer	ENCFF275UGA
	5-mer	ENCFF311UQL
	6-mer	ENCFF453IBG
	7-mer	ENCFF782DRP
RBM47	4-mer	ENCFF639XVL
	5-mer	ENCFF953ZVW
	6-mer	ENCFF063VIP
	7-mer	ENCFF995ECH
RBMS2	4-mer	ENCFF198OFN
	5-mer	ENCFF833TOX
	6-mer	ENCFF729OVU
	7-mer	ENCFF514HLE
RBMS3	4-mer	ENCFF491LXQ
	5-mer	ENCFF615JNZ
	6-mer	ENCFF560ONY
	7-mer	ENCFF111GEB
RC3H1	4-mer	ENCFF140TLP
	5-mer	ENCFF661BCA
	6-mer	ENCFF792ROS
	7-mer	ENCFF083LIF
RNF187			ENCFF389PHE
RPS3			ENCFF530HTL	ENCFF301IJW
RPS6			ENCFF260ZOK
RPS10			ENCFF723JLS
RPS11			ENCFF313WDF
RYBP			ENCFF312VDN
SAFB			ENCFF953WTP	ENCFF232WUE
SAFB2	4-mer	ENCFF913VDL	ENCFF594EDV
	5-mer	ENCFF747KCB
	6-mer	ENCFF866ZOH
SBDS			ENCFF051EEW
SDAD1			ENCFF114EUH	ENCFF825UVD
SERBP1			ENCFF295HRZ
SF1	4-mer	ENCFF045VHV
	5-mer	ENCFF846RCG
	6-mer	ENCFF408CLJ
	7-mer	ENCFF753JLV
SF3A3				ENCFF950VZO
SF3B1			ENCFF887ARJ
SF3B4			ENCFF649GEE	ENCFF073IJF
SF3B6	4-mer	ENCFF253ZGO
	5-mer	ENCFF242MYG
	6-mer	ENCFF611UYV
	7-mer	ENCFF886ERU
SFPQ	4-mer	ENCFF234GJL		ENCFF139NXB
	5-mer	ENCFF890ORL
	6-mer	ENCFF494LLV
	7-mer	ENCFF360OVB
SLBP			ENCFF623WGE
SLTM			ENCFF696QWE	ENCFF121RVH
SMNDC1			ENCFF943XOU	ENCFF736RYV
SND1			ENCFF211TRO	ENCFF609LWQ
SNRPA	4-mer	ENCFF349ZGB
	5-mer	ENCFF090VNK
	6-mer	ENCFF625QSH
	7-mer	ENCFF890AXZ
SNRPB2	4-mer	ENCFF178EPQ
	5-mer	ENCFF095IHG
	6-mer	ENCFF631DIZ
SRSF1			ENCFF886XUO	ENCFF934ANS
SRSF2	4-mer	ENCFF257EQJ
	5-mer	ENCFF900EPD
	6-mer	ENCFF573MYB
SRSF4	4-mer	ENCFF298ZWZ
	5-mer	ENCFF185UAE
	6-mer	ENCFF975KOB
	7-mer	ENCFF166TCK
SRSF5	4-mer	ENCFF842OMI
	5-mer	ENCFF762GOC
	6-mer	ENCFF351IBT
SRSF7			ENCFF780OCY	ENCFF317HGW
SRSF8	4-mer	ENCFF504GWV
	5-mer	ENCFF860CDY
	6-mer	ENCFF455VOQ
SRSF9	4-mer	ENCFF081SZX	ENCFF781BNS	ENCFF765PIF
	5-mer	ENCFF518QQO
	6-mer	ENCFF808FRG
	7-mer	ENCFF131QFS
SRSF10	4-mer	ENCFF057FSE
	5-mer	ENCFF855MSY
	6-mer	ENCFF896LEJ
SRSF11	4-mer	ENCFF431TKD
	5-mer	ENCFF621BGN
	6-mer	ENCFF820GEE
	7-mer	ENCFF260EGH
SSB			ENCFF328KJW	ENCFF848JWA
STAU2				ENCFF678FCX
SUB1				ENCFF335JTC
SUCLG1	4-mer	ENCFF532AGU
	5-mer	ENCFF131HMZ
	6-mer	ENCFF779EOH
SUGP2				ENCFF191XRG
SUPV3L1			ENCFF239GPP	ENCFF999ZAW
TAF15	4-mer	ENCFF632XWC	ENCFF822NWY	ENCFF566EAE
	5-mer	ENCFF194JNW
	6-mer	ENCFF796QEY
TARDBP	4-mer	ENCFF979SDN	ENCFF037TVC	ENCFF673QBV
	5-mer	ENCFF022PDN
	6-mer	ENCFF484TAR
	7-mer	ENCFF769CCM
TBRG4			ENCFF618WYU	ENCFF869RUC
TDRD10	4-mer	ENCFF599TLF
	5-mer	ENCFF437SJZ
	6-mer	ENCFF866WKT
	7-mer	ENCFF628ECY
TIA1	4-mer	ENCFF403RUI	ENCFF918KMT	ENCFF759KCD
	5-mer	ENCFF936GUV
	6-mer	ENCFF268DAL
	7-mer	ENCFF633HPI
TIAL1				ENCFF612HOP
TRA2A	4-mer	ENCFF879MFV	ENCFF726PFJ	ENCFF766OCH
	5-mer	ENCFF191NLM
	6-mer	ENCFF351RRP
	7-mer	ENCFF971NRM
TRA2B	4-mer	ENCFF087FIC
	5-mer	ENCFF083WIC
	6-mer	ENCFF804ETQ
TRNAU1AP	4-mer	ENCFF848YLS
	5-mer	ENCFF315DBD
	6-mer	ENCFF174NLG
	7-mer	ENCFF232FXD
TROVE2	4-mer	ENCFF009LID	ENCFF794RJQ	ENCFF611SOO
	5-mer	ENCFF265BIN
	6-mer	ENCFF073URD
U2AF1			ENCFF640IHY	ENCFF056LEW
U2AF2			ENCFF290DFO	ENCFF721PWF
UCHL5			ENCFF365LFU	ENCFF573DXD
UNK	4-mer	ENCFF363RNZ
	5-mer	ENCFF353YNE
	6-mer	ENCFF325YQY
	7-mer	ENCFF711ESU
UPF1			ENCFF597NVR	ENCFF687EQE
UTP3			ENCFF028GAJ
UTP18			ENCFF783INO	ENCFF644EIR
WDR3			ENCFF560RWD
WDR43			ENCFF244JER	ENCFF945NFS
WRN			ENCFF404HHM
XPO5				ENCFF327VCE
XRCC6	4-mer	ENCFF681UBK	ENCFF958GMP	ENCFF993VRZ
	5-mer	ENCFF825PGJ
	6-mer	ENCFF584TIL
XRN2			ENCFF695OLO	ENCFF321HPH
YBX3			ENCFF746XLE	ENCFF185OEI
YWHAG			ENCFF932UXC
ZC3H8			ENCFF382URH
ZC3H10	4-mer	ENCFF438VWX
	5-mer	ENCFF289GIJ
	6-mer	ENCFF807IMZ
ZC3H11A			ENCFF258HOX	ENCFF592WIH
ZC3H18	4-mer	ENCFF643LAA
	5-mer	ENCFF948LZZ
	6-mer	ENCFF223GDG
	7-mer	ENCFF284WWS
ZCRB1	4-mer	ENCFF577HCJ
	5-mer	ENCFF113HZK
	6-mer	ENCFF121DTB
	7-mer	ENCFF241MOO
ZFP36	4-mer	ENCFF735TCL
	5-mer	ENCFF170BKQ
	6-mer	ENCFF522CPG
	7-mer	ENCFF193EMA
ZFP36L1	4-mer	ENCFF525ZWW
	5-mer	ENCFF518BOX
	6-mer	ENCFF152EYR
	7-mer	ENCFF063FIR
ZFP36L2	4-mer	ENCFF510XIS
	5-mer	ENCFF694JSN
	6-mer	ENCFF511LJA
	7-mer	ENCFF472AJZ
ZNF326	4-mer	ENCFF139RKR
	5-mer	ENCFF982MXY
	6-mer	ENCFF891JJG
	7-mer	ENCFF425QVN
ZNF622			ENCFF285IGP
ZNF800			ENCFF105HMJ	ENCFF343TCO
ZRANB2	4-mer	ENCFF985YKH	ENCFF058OOW
	5-mer	ENCFF810PMV
	6-mer	ENCFF346EHH
