## Supplemental Table 3 for "Inherent Specificity and Variation Sensitivity as Quantitative Metrics for RBP Binding"

### Sheet: 4-mer
RBP	Inherent Specificity	Mutataional Sensitivity
A1CF	6.77414	0.679154
AKAP8L	1.93466	0.311413
APOBEC3C	2.06248	0.305456
BOLL	11.1769	0.532896
CNOT4	4.05264	0.488248
CPEB1	6.66881	0.698943
DAZ3	6.35949	0.518641
DAZAP1	4.36628	0.389437
EIF3D	2.36506	0.326367
EIF4G2	1.7392	0.315365
ELAVL4	22.5971	0.56543
ESRP1	2.89996	0.305407
EWSR1	2.63165	0.209459
FUBP1	2.60037	0.246955
FUBP3	5.89393	0.417422
FUS	1.88863	0.100015
HNRNPA0	6.80459	0.688354
HNRNPA2B1	2.15725	0.362166
HNRNPC	24.2633	0.843615
HNRNPCL1	20.0462	0.787389
HNRNPDL	2.43205	0.332529
HNRNPH2	9.15492	0.6209
HNRNPK	2.09314	0.26087
HNRNPL	7.40734	0.614775
IGF2BP3	2.5113	0.303817
ILF2	3.17893	0.321211
KHDRBS2	15.3283	0.676762
KHDRBS3	6.49039	0.606338
KHSRP	2.00147	0.21648
LIN28B	3.97052	0.280885
MSI1	5.37964	0.571836
NOVA1	7.79477	0.698229
NSUN2	4.96983	0.673316
NUPL2	6.7064	0.406565
PABPC3	6.4098	0.52878
PABPN1L	5.40362	0.574038
PCBP1	6.07737	0.356461
PCBP2	15.5171	0.580444
PCBP4	4.45602	0.386252
PPP1R10	8.68415	0.666935
PRR3	9.46039	0.695251
PUF60	5.76263	0.574358
PUM1	10.6346	0.757227
RALYL	12.9475	0.65414
RBFOX3	17.1579	0.915026
RBM15B	7.89336	0.508435
RBM20	8.94119	0.712558
RBM22	12.7595	0.88653
RBM23	2.03721	0.24423
RBM24	3.82162	0.515174
RBM25	2.52929	0.283311
RBM3	1.61848	0.163863
RBM4	2.95832	0.418376
RBM41	4.75397	0.662934
RBM45	4.84757	0.584851
RBM47	4.09708	0.559958
RBM4B	9.13135	0.693162
RBM5	3.91817	0.344785
RBM6	3.1262	0.505179
RBMS2	8.87421	0.664482
RBMS3	11.0073	0.695367
RC3H1	3.40678	0.386036
SAFB2	3.82316	0.234569
SF1	8.262	0.713979
SF3B6	1.63669	0.151374
SFPQ	2.97536	0.613501
SNRPA	11.5571	0.816166
SNRPB2	9.88106	0.763134
SRSF10	2.28078	0.417392
SRSF11	1.47643	0.0952074
SRSF2	1.97991	0.32856
SRSF4	1.90361	0.292918
SRSF5	2.16548	0.148618
SRSF8	3.08019	0.481049
SRSF9	2.10983	0.148238
SUCLG1	2.89597	0.326326
TAF15	2.22059	0.217858
TARDBP	2.70156	0.359261
TDRD10	2.5828	0.338065
TIA1	4.01252	0.517951
TRA2A	5.36686	0.58746
TRA2B	3.12027	0.451936
TRNAU1AP	10.2334	0.577384
TROVE2	2.51147	0.305586
UNK	7.87695	0.744756
XRCC6	2.62909	0.463447
ZC3H10	22.7745	0.800016
ZC3H18	3.14587	0.519592
ZCRB1	4.59001	0.722227
ZFP36	16.3988	0.766703
ZFP36L1	13.2625	0.694238
ZFP36L2	14.6779	0.680878
ZNF326	2.52674	0.308971
ZRANB2	2.84949	0.525404

### Sheet: 5-mer
RBP	Inherent Specificity	Mutataional Sensitivity
A1CF	9.56719	0.641937
AKAP8L	2.29916	0.404551
APOBEC3C	2.06483	0.252885
BOLL	19.5403	0.545897
CELF1	7.11114	0.455291
CNOT4	4.75748	0.498946
CPEB1	9.88504	0.651725
DAZ3	7.3145	0.610412
DAZAP1	4.89305	0.313403
EIF3D	1.97095	0.348228
EIF4G2	2.04415	0.435899
ELAVL4	38.6576	0.513986
ESRP1	3.10235	0.292182
EWSR1	2.5428	0.193387
FUBP1	3.01355	0.234202
FUBP3	8.95098	0.435142
FUS	1.84951	0.0785164
HNRNPA0	11.5479	0.707088
HNRNPA2B1	2.39918	0.328675
HNRNPC	50.8441	0.858007
HNRNPCL1	28.7686	0.758578
HNRNPD0	2.79788	0.261741
HNRNPDL	2.80003	0.354725
HNRNPF	6.44397	0.413379
HNRNPH2	14.2639	0.643258
HNRNPK	2.29446	0.301276
HNRNPL	12.3347	0.539088
IGF2BP2	2.74158	0.251055
IGF2BP3	2.63119	0.274173
ILF2	3.39435	0.245741
KHDRBS2	17.8728	0.565341
KHDRBS3	9.11071	0.543323
KHSRP	2.73349	0.336906
LIN28B	4.02105	0.237171
MBNL1	5.87049	0.561988
MSI1	6.81033	0.528171
NOVA1	10.8325	0.658733
NSUN2	6.89325	0.644222
NUPL2	3.57227	0.301845
PABPC3	8.38961	0.449656
PABPN1L	7.6721	0.524385
PCBP1	6.90878	0.433064
PCBP2	21.5702	0.493157
PCBP4	5.30739	0.556567
PPP1R10	10.9258	0.564313
PRR3	12.7091	0.691653
PTBP3	4.92415	0.366587
PUF60	9.13806	0.615499
PUM1	12.3515	0.694802
RALYL	16.4786	0.618429
RBFOX2	31.5087	0.902653
RBFOX3	76.0935	0.951956
RBM15B	9.11999	0.472643
RBM20	12.406	0.61568
RBM22	29.8603	0.909669
RBM23	1.97907	0.190096
RBM24	6.33001	0.604834
RBM25	2.45234	0.21406
RBM3	1.65389	0.13366
RBM4	3.31995	0.422631
RBM41	12.1568	0.782299
RBM45	6.48772	0.552112
RBM47	7.16535	0.612594
RBM4B	13.3911	0.645835
RBM5	3.55705	0.292159
RBM6	4.32451	0.496092
RBMS2	11.532	0.535951
RBMS3	14.4318	0.586593
RC3H1	3.6645	0.433288
SAFB2	3.92652	0.287158
SF1	10.3329	0.639939
SF3B6	1.74123	0.120702
SFPQ	2.05089	0.431176
SNRPA	16.8132	0.799554
SNRPB2	14.5108	0.781957
SRSF10	2.52329	0.399819
SRSF11	1.51954	0.213918
SRSF2	3.13713	0.448813
SRSF4	1.73362	0.252414
SRSF5	2.12612	0.256459
SRSF8	2.96917	0.387833
SRSF9	2.73095	0.40032
SUCLG1	2.82024	0.36668
TAF15	2.24937	0.207061
TARDBP	4.76746	0.568595
TDRD10	2.86112	0.318793
TIA1	4.89219	0.538141
TRA2A	9.11761	0.64374
TRA2B	3.89174	0.423217
TRNAU1AP	16.7349	0.592746
TROVE2	2.41014	0.334284
UNK	9.70691	0.630271
XRCC6	2.39472	0.386385
ZC3H10	23.2512	0.704226
ZC3H18	3.6694	0.460963
ZCRB1	5.26294	0.639579
ZFP36	41.8822	0.847084
ZFP36L1	21.2899	0.736336
ZFP36L2	20.237	0.707618
ZNF326	4.02179	0.668277
ZRANB2	2.74037	0.499103

### Sheet: 6-mer
RBP	Inherent Specificity	Mutataional Sensitivity
A1CF	16.327	0.673377
AKAP8L	4.31988	0.598808
APOBEC3C	2.50733	0.539672
BOLL	35.4853	0.581404
CELF1	9.19652	0.467022
CNOT4	4.65473	0.394069
CPEB1	15.1627	0.727721
DAZ3	7.40361	0.239565
DAZAP1	5.19895	0.299306
EIF3D	2.06564	0.368685
EIF4G2	2.55035	0.529271
ELAVL4	70.2015	0.491592
ESRP1	3.56855	0.280429
EWSR1	2.42494	0.189097
FUBP1	3.365	0.221541
FUBP3	13.4063	0.436717
FUS	1.7642	0.0471865
HNRNPA0	15.7287	0.726879
HNRNPA2B1	2.94069	0.343512
HNRNPC	123.834	0.867149
HNRNPCL1	54.46	0.734603
HNRNPD0	7.64387	0.433861
HNRNPDL	3.81156	0.402616
HNRNPF	7.1514	0.351313
HNRNPH2	26.3544	0.657291
HNRNPK	2.42428	0.284682
HNRNPL	17.5402	0.529183
IGF2BP2	3.03972	0.250077
IGF2BP3	2.7703	0.260536
ILF2	3.82713	0.227641
KHDRBS2	28.054	0.512693
KHDRBS3	12.2312	0.47752
KHSRP	3.39029	0.397683
LIN28B	4.27889	0.196998
MBNL1	8.18299	0.540017
MSI1	7.85029	0.492113
NOVA1	16.4228	0.632644
NSUN2	9.42781	0.684048
NUPL2	4.66668	0.263069
PABPC3	10.0304	0.377726
PABPN1L	10.7716	0.514739
PCBP1	8.78886	0.428483
PCBP2	33.4291	0.446887
PCBP4	6.08436	0.506534
PPP1R10	15.1447	0.580563
PRR3	30.7978	0.90539
PTBP3	6.68925	0.360075
PUF60	16.8796	0.664384
PUM1	28.8155	0.66062
RALYL	21.2084	0.577831
RBFOX2	35.8686	0.821446
RBFOX3	121.485	0.851629
RBM15B	13.3851	0.461138
RBM20	17.5734	0.581618
RBM22	93.8989	0.931133
RBM23	1.98289	0.158114
RBM24	8.55741	0.572917
RBM25	2.62752	0.201068
RBM3	1.66166	0.12081
RBM4	3.61026	0.431111
RBM41	18.3846	0.754197
RBM45	13.5436	0.693853
RBM47	8.43811	0.562021
RBM4B	18.8037	0.648772
RBM5	3.50966	0.246675
RBM6	6.4301	0.516842
RBMS2	14.1237	0.450455
RBMS3	18.6288	0.499238
RC3H1	4.20288	0.385667
SAFB2	3.69604	0.323779
SF1	13.097	0.581499
SF3B6	1.78304	0.0971283
SFPQ	2.57955	0.452324
SNRPA	22.5935	0.739938
SNRPB2	18.3038	0.725835
SRSF10	3.08123	0.389222
SRSF11	1.60002	0.166771
SRSF2	2.30944	0.31174
SRSF4	1.82614	0.257598
SRSF5	2.09154	0.219656
SRSF8	3.27825	0.374263
SRSF9	2.74988	0.32785
SUCLG1	3.35905	0.381801
TAF15	2.32798	0.179825
TARDBP	6.03154	0.573744
TDRD10	2.90211	0.249608
TIA1	7.30502	0.574244
TRA2A	12.5898	0.566803
TRA2B	4.37428	0.417947
TRNAU1AP	31.5921	0.631248
TROVE2	2.92569	0.36037
UNK	14.8029	0.598937
XRCC6	2.59702	0.327119
ZC3H10	38.1277	0.698626
ZC3H18	4.40012	0.347045
ZCRB1	5.87172	0.582112
ZFP36	113.572	0.915862
ZFP36L1	48.6743	0.815623
ZFP36L2	45.0611	0.787151
ZNF326	8.23153	0.801711
ZRANB2	3.00715	0.471203

### Sheet: 7-mer
RBP	Inherent Specificity	Mutataional Sensitivity
A1CF	21.4348	0.658977
BOLL	69.5199	0.629877
CELF1	15.3445	0.48254
CNOT4	5.7174	0.389806
CPEB1	15.6614	0.619435
DAZ3	8.52027	0.210976
DAZAP1	5.88815	0.365132
EIF4G2	3.07623	0.548335
ELAVL4	120.778	0.475483
FUBP1	3.75929	0.198246
FUBP3	23.9968	0.451187
HNRNPA0	20.3423	0.690265
HNRNPA2B1	3.91766	0.373301
HNRNPCL1	94.4412	0.728487
HNRNPD0	10.3241	0.477017
HNRNPDL	5.16615	0.427808
HNRNPF	7.86238	0.473413
HNRNPL	32.6772	0.584578
IGF2BP2	4.98616	0.756929
IGF2BP3	2.9812	0.208346
ILF2	4.12165	0.210343
KHDRBS2	42.122	0.546118
KHDRBS3	20.8708	0.857908
KHSRP	4.09524	0.426052
MBNL1	9.82655	0.524599
MSI1	28.4847	0.675545
NOVA1	32.963	0.655933
NUPL2	11.876	0.254367
PABPN1L	14.5303	0.459441
PCBP1	12.7488	0.466635
PCBP2	47.7087	0.380688
PCBP4	8.60891	0.464126
PPP1R10	19.2722	0.529967
PRR3	96.641	0.916163
PTBP3	8.62679	0.342107
PUM1	47.5594	0.694237
RALYL	48.6081	0.61555
RBFOX2	38.8004	0.734982
RBFOX3	155.477	0.781058
RBM15B	21.3374	0.458805
RBM20	23.0777	0.536419
RBM22	259.74	0.927109
RBM24	12.2423	0.762173
RBM25	3.01399	0.20038
RBM3	1.79404	0.112314
RBM4	3.95941	0.438607
RBM41	24.935	0.694939
RBM45	21.6745	0.639815
RBM47	9.22247	0.479127
RBM4B	23.0475	0.572879
RBM5	3.63041	0.209254
RBM6	8.52645	0.665854
RBMS2	16.3778	0.38262
RBMS3	22.7074	0.435018
RC3H1	7.03692	0.55539
SF1	19.9664	0.562898
SF3B6	1.91204	0.215334
SFPQ	3.32943	0.460452
SNRPA	24.466	0.657694
SRSF11	1.79099	0.222679
SRSF4	1.88937	0.207699
SRSF9	3.10616	0.30502
TARDBP	6.82888	0.522068
TDRD10	3.34148	0.319332
TIA1	11.3666	0.60222
TRA2A	26.7649	0.649351
TRNAU1AP	62.6826	0.68758
UNK	17.3058	0.58868
ZC3H18	6.01565	0.356598
ZCRB1	9.68932	0.655866
ZFP36	228.708	0.90799
ZFP36L1	80.7433	0.788891
ZFP36L2	85.4843	0.834012
ZNF326	19.7292	0.873227
