## Supplemental Table 5 for "Inherent Specificity and Variation Sensitivity as Quantitative Metrics for RBP Binding"

### Sheet: Table_S5
RBP	RBNS	IS	VS	Top10_Motif_RBNS	eCLIP	K562	HepG2	CS	CVS	Top10_Motif_eCLIP	Domains	Domain_Architecture	Primary_RBD	Other_Domains	Disordered_Regions
A1CF	Yes	9.56719	0.641937	AAUUA, UAAUU, AAUCA, UUAAU, AUAAU, AUUAA, AAUAA, CUAAU, AAAUU, UAAUC	No	No	No	.	.	.	.	.	.	.	.
AARS	No	.	.	.	Yes	Yes	No	2.3435	0.529633	UGUGU, GUGUG, GGGGC, UGGGG, CACAC, GGGGU, CUGGG, AGGGG, GGGUC, UGGUU	.	.	.	.	.
AATF	No	.	.	.	Yes	Yes	No	8.79393	0.751073	GUGUG, UGUGU, UGUGC, GGGUG, GGUGU, GUGAG, GUGCG, AUGUG, UGUGG, GCGUG	.	.	.	.	YES
ABCF1	No	.	.	.	Yes	Yes	No	1.82736	0.227451	GGGGG, UGAUG, UGGGG, AUGAU, GGGUG, AAUGA, GGGGC, GGGGA, CGGGG, GCGCG	ABC transporter 1, ABC transporter 2	.	.	Other	YES
ADAT1	No	.	.	.	Yes	Yes	No	5.49953	0.615458	GUGUG, UGUGU, UUUUU, UGUUU, UGUUG, UUGUU, UUUGU, UGUGG, GGUGU, GGGGG	A to I editase	.	.	Other	YES
AGGF1	No	.	.	.	Yes	Yes	Yes	19.9302	0.812701	CACAC, ACACA, CCAUC, AUCCA, CACAU, CAUCC, UCCAU, GCACA, AUACA, UACAC	FHA, G-patch	.	.	G-patch	YES
AKAP1	No	.	.	.	Yes	Yes	Yes	5.51666	0.508976	CCUCC, CUCCC, CCCUG, CUGCC, CUGGG, CCCAG, CCCUC, CCUGG, CCCCU, GCCCC	KH, Tudor	Single	KH	Tudor	YES
AKAP8L	Yes	2.29916	0.404551	CACCC, ACCCG, GCCCG, CCCGG, CCGAG, CCCGA, CCCCG, GCACC, CCGGG, CCCCC	Yes	Yes	No	4.8198	0.675769	ACACA, CACAC, GGGGG, GGAGG, UGGGG, GGGAG, GUGGG, GGGUG, GGGGC, GAGGG	.	.	.	.	YES
APEX1	No	.	.	.	Yes	Yes	No	4.69298	0.633744	UCUCU, UUCUU, CUUCU, CUCUC, UCUUU, UUUCU, CUGCU, CUUUC, UCUUC, CUCUU	.	.	.	Other	YES
APOBEC3C	Yes	2.06483	0.252885	UAUAU, CAUAU, AUAUA, AUAUU, UUAUA, CACAU, UUUAU, UAUUA, UACAU, AUUAU	Yes	Yes	No	5.00163	0.577953	UUUUU, UGUGU, GGGGG, GUGUG, UGGGG, GGGUG, GGUGG, GGAGG, GUGGG, GAGGA	CMP/dCMP-type deaminase	.	.	Other	.
AQR	No	.	.	.	Yes	Yes	Yes	1.75561	0.342241	GUGAG, GGUGA, AGGUG, GGGGC, UGGGG, GUGGG, CAGGU, GGGUG, GGGGG, GGGCC	.	.	.	.	YES
BCCIP	No	.	.	.	Yes	No	Yes	3.60799	0.494629	UGGUG, GGUGG, GUGGU, GUGUG, GGAGG, UGUGG, GUGGG, GGGAG, UGGGG, UGUGU	.	.	.	.	YES
BCLAF1	No	.	.	.	Yes	No	Yes	3.24005	0.489849	GAAGA, AAGAA, AGAAG, AGAAA, UGAAG, GAAAA, AAAGA, GAUGA, AUGAA, CAGAA	.	.	.	.	YES
BOLL	Yes	19.5403	0.545897	UUUUU, GUUUU, UUUUA, UGUUU, AUUUU, UUGUU, UUUAU, CUUUU, UUAUU, UUUUG	No	No	No	.	.	.	.	.	.	.	.
BUD13	No	.	.	.	Yes	Yes	Yes	1.69522	0.214416	GGAGG, GAAGA, UGGGG, GGGGC, GGUGG, GAGGA, GGGGG, GUGGG, AGAAG, GCAGG	.	.	.	.	YES
CDC40	No	.	.	.	Yes	No	Yes	5.54557	0.711418	ACACA, CACAC, GUGUG, GGGGG, UGGGG, GUGGG, GGGAG, GGAGG, GGGUG, CACAU	.	.	.	.	YES
CELF1	Yes	7.11114	0.455291	UUUGU, UAUGU, UGUGU, UGUUU, UGUCU, AUGUU, UUGUU, UUGUC, AUGUC, UGUUA	No	No	No	.	.	.	.	.	.	.	.
CNOT4	Yes	4.75748	0.498946	ACACA, ACAGA, CACAG, CACAU, CACAC, AACAG, ACAUA, UACAG, CACAA, UCACA	No	No	No	.	.	.	.	.	.	.	.
CPEB1	Yes	9.88504	0.651725	UUUUU, UUUUA, CUUUU, AUUUU, UUUAU, UUUAA, CCUUU, GUUUU, UUUUC, UCUUU	No	No	No	.	.	.	.	.	.	.	.
CPEB4	No	.	.	.	Yes	Yes	No	19.5651	0.768895	AAAAA, UUUUU, UAAAA, UUUUA, AAAAU, UUUAA, AAGAA, AUUUU, GAAAA, UUAAA	RRM 1, RRM 2	Multi	RRM	.	YES
CPSF6	No	.	.	.	Yes	Yes	No	6.98075	0.712053	GAAGA, AAGAA, AGAAG, GAGGA, GAUGA, AGAAA, AAAGA, AAGAG, UGAAG, AGGAA	RRM	Single	RRM	.	YES
CSTF2	No	.	.	.	Yes	No	Yes	5.396	0.684986	AUAAA, AAUAA, UGUGU, UAAAA, AAAUA, AAAAA, AAAAU, UGUUU, UUUGU, UAAAU	RRM	Single	RRM	.	YES
CSTF2T	No	.	.	.	Yes	Yes	Yes	5.0662	0.467022	GGAGG, GGGAG, GGGGG, UGGGG, GAGGG, GGGGC, GUGGG, GGUGG, GGGUG, GGGGA	RRM	Single	RRM	.	YES
DAZ3	Yes	7.3145	0.610412	AGUUA, AGUUU, GUUUU, CAGUU, GUUUA, AUGUU, UUUUU, UGUUU, AAGUU, GUUAU	No	No	No	.	.	.	.	.	.	.	.
DAZAP1	Yes	4.89305	0.313403	AUAUA, UAUAG, UAUAU, UAUAA, UUAUA, AUAGU, UAAUA, UAGUA, GUAUA, AUAAU	No	No	No	.	.	.	.	.	.	.	.
DDX1	No	.	.	.	Yes	Yes	No	4.5225	0.46076	UGGGG, GUGGG, GGGGG, GGGUG, GGUGG, GGGGC, CUGGG, GGGAG, GGAGG, GUGUG	Helicase ATP-binding, B30.2/SPRY, Helicase C-terminal	Single	Helicase	.	.
DDX21	No	.	.	.	Yes	Yes	No	4.44105	0.607667	GUGUG, GGGAG, GUGGG, UGUGU, UGGGG, GGAGG, GGGGA, GAGGG, GGGGG, GGUGG	Helicase ATP-binding, Helicase C-terminal	Single	Helicase	.	YES
DDX24	No	.	.	.	Yes	Yes	No	1.82943	0.330165	GAAGA, GAGGA, AGAAG, GGAGG, AGGAG, UGGAG, AAGAA, UGAAG, GGAAG, UGCAG	Helicase ATP-binding, Helicase C-terminal	Single	Helicase	.	YES
DDX3X	No	.	.	.	Yes	Yes	Yes	3.10507	0.418185	GCGGC, GGCGG, GCCGC, CGGCG, CGCCG, CCGCC, GGCCG, CGCGG, GCUGC, GCCGG	Helicase ATP-binding, Helicase C-terminal	Single	Helicase	.	YES
DDX42	No	.	.	.	Yes	Yes	No	3.68045	0.217728	GGGGG, GGAGG, GGGAG, UGGGG, GGCGG, GCGGG, GUGGG, GGGGC, GGGGA, GGGCG	Helicase ATP-binding, Helicase C-terminal	Single	Helicase	.	YES
DDX43	No	.	.	.	Yes	Yes	No	1.75133	0.329346	GAAGA, AGAAG, GAGGA, AAGAA, UGAAG, GAUGA, AGGAG, CUGGA, UGGAG, GGAAG	KH, Helicase ATP-binding, Helicase C-terminal	Mixed	Helicase, KH	.	YES
DDX47	No	.	.	.	Yes	Yes	No	2.51695	0.476085	UCUGG, GUCUG, GGAGG, UGGGG, GGUCU, GGGGC, CUGGU, GCAGG, GGGGG, CUGGG	Helicase ATP-binding, Helicase C-terminal	Single	Helicase	.	YES
DDX51	No	.	.	.	Yes	Yes	No	4.46193	0.218275	GGGGG, GGGGC, GCGGG, GGCGG, CGGGG, GGGCG, UGGGG, GGGAG, GGAGG, CCGGG	Helicase ATP-binding, Helicase C-terminal	Single	Helicase	.	YES
DDX52	No	.	.	.	Yes	Yes	Yes	1.94596	0.267075	GUGGG, UGGGG, GUGUG, GGGGC, GGGGG, GGAGG, GGGAG, GGGUG, CUGGG, GGUGG	Helicase ATP-binding, Helicase C-terminal	Single	Helicase	.	YES
DDX55	No	.	.	.	Yes	Yes	Yes	7.60171	0.583811	UUUUU, GGGGG, UGUGU, CCCCU, GCCCC, GUGUG, CCCCA, UGGGG, GGAGG, CCCUG	Helicase ATP-binding, Helicase C-terminal	Single	Helicase	.	YES
DDX59	No	.	.	.	Yes	No	Yes	7.23633	0.570772	CCUCC, CUCCC, CCCUC, UCCCC, CCCCU, CCCCC, UCCCU, CCCCA, CCUUC, CUUCC	Helicase ATP-binding, Helicase C-terminal	Single	Helicase	.	YES
DDX6	No	.	.	.	Yes	Yes	Yes	4.17709	0.557522	UGUGU, GGGGG, UGGGG, GUGUG, GUGGG, GGAGG, GGGAG, GGGUG, GGUGG, GCAUG	Helicase ATP-binding, Helicase C-terminal	Single	Helicase	.	YES
DGCR8	No	.	.	.	Yes	Yes	Yes	2.39514	0.345315	GGAGG, GGGGC, UGGGG, GGGGG, GGCGG, GAGGG, GGGAG, CUGGG, GCGGG, GUGGG	WW, DRBM 1, DRBM 2	Multi	dsRBM	.	YES
DHX30	No	.	.	.	Yes	Yes	Yes	3.75446	0.500949	GGCGG, GGGGC, CGGGG, GCCGC, GGGCG, GCGGC, GCGGG, CCGCC, CGCCG, CCGGG	DRBM, Helicase ATP-binding, Helicase C-terminal	Single	Helicase	.	YES
DKC1	No	.	.	.	Yes	No	Yes	16.2692	0.832988	GUGUG, UGUGU, UGUGC, UGUGG, AUGUG, GGUGU, UGUGA, CUGUG, GAGUG, GUGCA	PUA	.	.	PUA	YES
DROSHA	No	.	.	.	Yes	Yes	Yes	3.64185	0.164759	GGGGG, UGGGG, GGGAG, GGAGG, GUGGG, GGGGC, GGUGG, GGGUG, GAGGG, GGGGA	RNase III 1, RNase III 2, DRBM	Single	dsRBM	.	YES
EEF2	No	.	.	.	Yes	Yes	No	5.61958	0.665809	GGCGG, GCGGC, CGGCG, CGGGG, GCGCC, CCGGG, GGGGC, GAUCU, GCGGG, GGUUC	tr-type G	.	.	Other	.
EFTUD2	No	.	.	.	Yes	Yes	Yes	2.41968	0.355201	UGGGG, GGGGG, GGGGC, GGGAG, GUGGG, GGAGG, GAGGG, GGGUG, GGUGG, GGGGA	tr-type G	.	.	Other	YES
EIF3D	Yes	1.97095	0.348228	ACCAC, CCGAG, CCACG, GCCAC, CGAGA, CCGCC, UCGCC, CUCGC, CCACC, ACCCG	Yes	No	Yes	1.37716	0.170449	GGUGG, GUGGG, UGGGG, GGGGC, GGCUG, GGGGG, CCUGG, UGCUG, UGGAG, GCAGG	.	.	.	.	YES
EIF3G	No	.	.	.	Yes	Yes	No	2.27423	0.364462	GCGGC, GGCGG, CGGCG, GCCGC, CGCGG, GGGGG, GCGCG, GCGGG, GGCCG, GCUGC	RRM	Single	RRM	.	YES
EIF3H	No	.	.	.	Yes	No	Yes	1.71905	0.229902	GGAGG, GAGGA, AGGAG, GCAGC, UGGAG, UGCUG, GCUGC, GGUGG, GGCAG, GCUGG	MPN	.	.	Other	YES
EIF4E	No	.	.	.	Yes	Yes	No	4.15122	0.537255	GGCGG, GCGGC, CGGCG, GCCGC, GCGGG, CGCCG, CCGCC, CGCGG, GGGCG, CGGGC	.	.	.	.	YES
EIF4G2	Yes	2.04415	0.435899	GUUGC, GCGAG, CGUUG, CGCGG, GCGGC, GCCGU, CGCCG, CCGUC, CGUCG, GGUCG	Yes	Yes	No	16.4275	0.858893	GUGUG, UGUGU, GGGUG, UGUGG, UGUGC, GUGGG, GGUGU, AUGUG, GUGAG, UGUGA	MIF4G, MI, W2	.	.	Other	YES
ELAC2	No	.	.	.	Yes	Yes	No	21.7749	0.854139	GUGUG, UGUGU, AUGUG, UGUGC, UGUGG, GGUGU, GGGUG, GUGUA, UGUGA, UGUAU	.	.	.	.	YES
ELAVL1	No	.	.	.	Yes	Yes	No	18.3337	0.70315	UUUUU, UGUUU, UUUUG, UUGUU, UUUGU, UUAUU, UUUCU, GUUUU, UAUUU, UUUAU	RRM 1, RRM 2, RRM 3	Multi	RRM	.	.
ELAVL4	Yes	38.6576	0.513986	UUUUU, UUAUU, UAUUU, AUUUU, UUUUA, UUUAU, UAAUU, AUUUA, GUUUU, CUUUU	No	No	No	.	.	.	.	.	.	.	.
ESRP1	Yes	3.10235	0.292182	GGGGG, GGGGU, GGUGG, GGGUG, AGGGG, UGGGG, GGGGA, GUGGG, UGGUG, GGGUA	No	No	No	.	.	.	.	.	.	.	.
EWSR1	Yes	2.5428	0.193387	GGGGG, AGGGG, GGGGU, GGGUG, GGUGG, AGGUG, GGGGC, UGGGG, GGGGA, GGCGG	Yes	Yes	No	4.66882	0.459364	UGGGG, GUGGG, GGGAG, GGGGG, GGGUG, GGAGG, GGUGG, CUGGG, GAGGG, GGGGC	IQ, RRM	Single	RRM	.	YES
EXOSC10	No	.	.	.	Yes	Yes	No	3.01045	0.550369	GAAGA, GAUGA, AAGAA, AGAAG, UGAAG, GAGGA, GGAAG, AAGAU, AGAUG, GAUAU	3'-5' exonuclease, HRDC	.	.	Other	YES
EXOSC5	No	.	.	.	Yes	Yes	Yes	3.60708	0.525684	UGUGU, GUGUG, UGGUG, GGUGG, GUGGU, UUUUU, UUGUU, UGUUG, UUUUG, GGAGG	.	.	.	.	YES
FAM120A	No	.	.	.	Yes	Yes	Yes	8.63934	0.280743	GGGGG, UGGGG, GGAGG, GGGAG, GUGGG, GAGGG, GGUGG, GGGUG, GGGGA, GGGGC	.	.	.	Other	YES
FASTKD2	No	.	.	.	Yes	Yes	Yes	4.67931	0.235411	GGGGG, GUGGG, UGGGG, GGUGG, GGGUG, GGGGC, GGAGG, GGGAG, GAGGG, GGGGU	RAP	.	.	Other	.
FKBP4	No	.	.	.	Yes	No	Yes	5.81393	0.144945	GGGGG, GGGGC, UGGGG, GGGAG, GGAGG, GUGGG, GCGGG, GAGGG, GGCGG, GGUGG	PPIase FKBP-type 1, PPIase FKBP-type 2	.	.	Other	YES
FMR1	No	.	.	.	Yes	Yes	No	1.59152	0.219775	GCUGC, GCGGC, GGAGC, UGCUG, GGCCC, GGGCC, UGGAG, CCUGG, GCAGC, GCCGC	Agenet-like 1, Agenet-like 2, KH 1, KH 2	Multi	KH	.	YES
FTO	No	.	.	.	Yes	Yes	Yes	3.45729	0.429996	GGCGG, GGAGG, GCGGC, CGGCG, GCGGG, GGGGG, GAGGA, GGGGC, GGGAG, GGGCG	.	.	.	.	.
FUBP1	Yes	3.01355	0.234202	UUUUU, UGUAU, UGUUU, UAUUU, UAUGU, UUUAU, AUGUA, UUUUA, UUAUU, GUUUU	No	No	No	.	.	.	.	.	.	.	.
FUBP3	Yes	8.95098	0.435142	UAUAU, UUUAU, AUAUA, UUUUU, UAUUU, UUAUA, UAUUA, AUUAU, UUAUU, UUUUA	Yes	No	Yes	9.20465	0.649586	UGUGU, UUUUU, UUUGU, GUGUG, UGUUU, UUGUU, UAUUU, UGUAU, UUUUG, AUUUU	KH 1, KH 2, KH 3, KH 4	Multi	KH	.	YES
FUS	Yes	1.84951	0.0785164	GGGGG, GGUGG, GGCUG, GGCGG, GCGGC, GCGCG, GCGGG, GGGUG, GUGGG, GCGUG	Yes	Yes	Yes	2.60254	0.416028	GUGUG, GGAGG, GUGGG, GGGAG, UGGGG, GGUGG, GAGGG, GGGGG, GGGUG, UGUGU	RRM	Single	RRM	.	YES
FXR1	No	.	.	.	Yes	Yes	No	1.45297	0.231671	GAAGA, GAUGA, AGAUG, GUGGA, UGAUG, UGAAG, AGAAG, UGGAG, CCAGA, GAGGA	Agenet-like 1, Agenet-like 2, KH 1, KH 2	Multi	KH	Agenet-like	YES
FXR2	No	.	.	.	Yes	Yes	Yes	1.68573	0.292027	GAAGA, GAGGA, AGAAG, AGGAG, AAGAA, GGAGG, GCAGC, GAUGA, UGGAG, GGAGC	Agenet-like 1, Agenet-like 2, KH 1, KH 2	Multi	KH	Agenet-like	YES
G3BP1	No	.	.	.	Yes	No	Yes	1.75679	0.302182	GAGGA, GAAGA, AGGAG, AGAAG, GGAGG, GGAGA, GGAAG, AAGAA, UGGAG, GAUGA	NTF2, RRM	Single	RRM	.	YES
GARS	No	.	.	.	Yes	Yes	No	1.84186	0.315566	GCGGC, CGGCG, GGCGG, GAUCU, AUCUC, UCUCG, CAGGG, CCGGC, GCGCC, GCCCG	WHEP-TRS	.	.	Other	.
GEMIN5	No	.	.	.	Yes	Yes	No	3.95558	0.491001	GGCGG, GCGGC, GCGGG, CGGCG, GCCGC, GGGCG, CGGGG, GGGGC, CCGCC, CGCCG	.	.	.	.	YES
GNL3	No	.	.	.	Yes	Yes	No	2.73424	0.63919	CCCUU, AAUGU, CAUCA, CGCGC, CCAUC, AUGUA, UCCUG, ACACU, ACCAU, CCGGG	CP-type G	.	.	Other	YES
GPKOW	No	.	.	.	Yes	Yes	No	3.15921	0.407237	UUUUU, GAAGA, AAGAA, AGAAG, UUUUC, UUUCU, CUUUU, GAGGA, UCUUU, UUCUU	G-patch, KOW 1, KOW 2	.	.	G-patch	YES
GRSF1	No	.	.	.	Yes	No	Yes	2.95436	0.165833	GGGGG, GGGGC, UGGGG, GGCGG, CGGGG, GUGGG, GGGUG, GUGUG, GGUGG, GCGGC	RRM 1, RRM 2, RRM 3	Multi	RRM	.	.
GRWD1	No	.	.	.	Yes	Yes	Yes	2.10361	0.392106	GAAGA, AGAAG, AAGAA, GAGGA, AGGAG, UGAAG, GAUGA, GGAAG, GAGAA, AGGAA	.	.	.	.	YES
GTF2F1	No	.	.	.	Yes	Yes	Yes	4.18643	0.208751	GGGGG, GGAGG, GGGAG, UGGGG, GUGGG, GGUGG, GGGUG, GAGGG, GGGGC, GGGGA	.	.	.	.	YES
HLTF	No	.	.	.	Yes	Yes	Yes	5.32656	0.541345	GAAGA, AAGAA, AGAAG, GGAAG, AGAAA, UGGAA, GAGAA, AGGAA, GAGGA, GGAGA	Helicase ATP-binding, Helicase C-terminal	Single	Helicase	.	YES
HNRNPA0	Yes	11.5479	0.707088	UAUAG, AUUAG, UUUAG, UUAGG, AUAGG, AUAGC, UUAGU, UUAUA, UUAGC, AUAGU	No	No	No	.	.	.	.	.	.	.	.
HNRNPA1	No	.	.	.	Yes	Yes	Yes	1.60368	0.291703	AGGGA, GGGAG, AGGAA, GGAAG, GAGAG, AGUCA, UCAGU, AAGGA, AGAGA, CAGUU	RRM 1, RRM 2	Multi	RRM	.	YES
HNRNPA2B1	Yes	2.39918	0.328675	GGGGG, AGGGG, GGGUA, GGGGU, GGGGA, UGGGG, GGGGC, GAGGG, GGGAG, GGGAA	No	No	No	.	.	.	.	.	.	.	.
HNRNPC	Yes	50.8441	0.858007	UUUUU, AUUUU, CUUUU, UUUUA, UUUUC, UAUUU, UUUUG, GUUUU, UUUAU, UCUUU	Yes	Yes	Yes	28.8457	0.903917	UUUUU, UUUUG, GGAGU, UGGAG, CUUUU, AGGCU, GGCUG, AUUUU, CAGGC, GCUGG	RRM	Single	RRM	.	YES
HNRNPCL1	Yes	28.7686	0.758578	UUUUU, UUUUA, AUUUU, CUUUU, UUUUC, UUUUG, GUUUU, UAUUU, UUUAU, UCUUU	No	No	No	.	.	.	.	.	.	.	.
HNRNPD0	Yes	2.79788	0.261741	UAUUA, UAUAU, UUUUA, UUAUA, AUAUA, UAUUU, UUAUU, AUUUA, UUUAU, UUUUU	No	No	No	.	.	.	.	.	.	.	.
HNRNPDL	Yes	2.80003	0.354725	UAAUU, AAUUA, UUAAU, UAAUA, UAAAU, UAUAA, AUUAA, AUAAU, UUUAA, AUAUA	No	No	No	.	.	.	.	.	.	.	.
HNRNPF	Yes	6.44397	0.413379	GGGGG, AGGGG, GGGGA, GGGGU, UGGGG, GGGAG, GAGGG, GGGUG, GGGUA, GUGGG	No	No	No	.	.	.	.	.	.	.	.
HNRNPH2	Yes	14.2639	0.643258	GGGGG, GGGGU, AGGGG, UGGGG, GGGGA, GUGGG, GGGUG, GAGGG, GGGAG, GGUGG	No	No	No	.	.	.	.	.	.	.	.
HNRNPK	Yes	2.29446	0.301276	GCCCA, CACGC, UGCCC, CGCCC, GCCAC, AGCCC, CACAC, CACCA, GCCCC, CGCCA	Yes	Yes	Yes	3.4497	0.43987	CCUCC, CUCCC, UCCCC, CCCUC, CCCCU, CCCCC, CCCCA, UCCCU, UUCCC, CUUCC	KH 1, KH 2, KH 3	Multi	KH	.	YES
HNRNPL	Yes	12.3347	0.539088	ACACA, ACAUA, UACAU, AUACA, CACAU, CACAC, UACAC, ACAUU, CAUAC, AACAU	Yes	Yes	Yes	10.0945	0.796391	ACACA, CACAC, CACAU, AUACA, ACAUA, UACAC, CAUAC, AUAUA, GCACA, UCACA	RRM 1, RRM 2, RRM 3, RRM 4	Multi	RRM	.	YES
HNRNPM	No	.	.	.	Yes	Yes	Yes	1.60885	0.204103	UGUGG, GUGUG, UGUGU, UGGUG, UGUUG, CUGUG, UUGUG, GUUGU, GUGGU, GGUGG	RRM 1, RRM 2, RRM 3	Multi	RRM	.	YES
HNRNPU	No	.	.	.	Yes	Yes	Yes	2.24519	0.335986	GAGGG, GGGAG, GGAGG, AGGGA, GGGGA, GGGUG, UGGGG, AGGGG, GGGGG, GUGGG	SAP, B30.2/SPRY	.	.	SAP	YES
HNRNPUL1	No	.	.	.	Yes	Yes	Yes	3.82469	0.45317	GGAGG, GGGAG, GUGUG, GAGGG, UGGGG, GUGGG, GGGUG, GGGGG, UGUGU, GGUGG	SAP, B30.2/SPRY	.	.	SAP	YES
IGF2BP1	No	.	.	.	Yes	Yes	Yes	4.41528	0.725822	GUGUG, UGUGU, CAGCA, CUUCA, UCUUC, UGUGC, UUCAG, CCACA, CAACA, CAUCA	RRM 1, RRM 2, KH 1, KH 2, KH 3, KH 4	Mixed	RRM, KH	.	YES
IGF2BP2	Yes	2.74158	0.251055	ACACA, CAACA, AUACA, CACAA, CACAU, ACAUA, CACAC, ACAAC, CUCCC, ACAAA	Yes	Yes	No	1.79225	0.249027	CCCCA, CCACC, CCUCC, CAGCC, CCCCC, CCCUC, CCAGC, CCCAC, CAGCA, CUCCC	RRM 1, RRM 2, KH 1, KH 2, KH 3, KH 4	Mixed	RRM, KH	.	YES
IGF2BP3	Yes	2.63119	0.274173	ACACC, CACCA, CACAC, ACACA, CACCC, CCACC, CCACA, CACCU, ACCAC, CAACC	Yes	No	Yes	1.56936	0.153551	CCUCC, CCCCA, CUCCC, CCCUC, CCCAC, CACAC, CUGCC, CAGCC, CCACC, CCACA	RRM 1, RRM 2, KH 1, KH 2, KH 3, KH 4	Mixed	RRM, KH	.	YES
ILF2	Yes	3.39435	0.245741	GGGGG, AGGGG, GGGUG, GGGGU, UGGGG, GGGGA, GGUGG, GGGUA, GUGGG, AUGGG	No	No	No	.	.	.	.	.	.	.	.
ILF3	No	.	.	.	Yes	Yes	Yes	3.15083	0.532986	CCUCC, UUUUU, CUCCC, CCCUC, UCCCU, CCUUC, CUUCC, CUCCU, CCCCU, UCCCC	DZF, DRBM 1, DRBM 2	Mixed	dsRBM	DZF	YES
KHDRBS1	No	.	.	.	Yes	Yes	No	3.76739	0.375072	AAAAA, UAAAA, AAUAA, AAAAU, AUAAA, AAAUA, UUAAA, UAAUA, UAAAU, AAAAG	KH	Single	KH	.	YES
KHDRBS2	Yes	17.8728	0.565341	AUAAA, AAUAA, UAAAA, UUAAA, UAAAU, UAAUA, UAAAC, AUUAA, CUAAA, ACUAA	No	No	No	.	.	.	.	.	.	.	.
KHDRBS3	Yes	9.11071	0.543323	AUAAA, UAAAA, UUAAA, AAUAA, UAAAU, UAAAC, AUUAA, UAAUA, AAAUA, UUUAA	No	No	No	.	.	.	.	.	.	.	.
KHSRP	Yes	2.73349	0.336906	UGUAU, UGUUU, AUGUA, UUUUU, UAUGU, UAUAU, AAUGU, GUAUA, UUUAU, UAUUU	Yes	Yes	Yes	3.18585	0.447593	UGUGU, UGUUU, UGUAU, UUGUU, UUUGU, AAUGU, UAUGU, UAUUU, AUGUU, UUUAU	KH 1, KH 2, KH 3, KH 4	Multi	KH	.	YES
LARP4	No	.	.	.	Yes	Yes	Yes	2.32436	0.278572	GGGGG, UGGGG, GGUGG, CCCUG, GUGGG, GGAGG, CCCCU, GGGGA, CUGUG, UGCUG	HTH La-type RNA-binding, RRM	Mixed	RRM	HTH La-type RNA-binding	YES
LARP7	No	.	.	.	Yes	Yes	Yes	3.01792	0.608733	AUCUG, UGGCU, GGCUG, CUGGC, UGAUC, UUGAU, UCACC, GAUCU, UCUGG, AUGUG	HTH La-type RNA-binding, RRM, xRRM	Multi	RRM	HTH La-type RNA-binding	YES
LIN28B	Yes	4.02105	0.237171	GGGGG, AGGGG, GGGAG, GGAGG, GGGGA, GGGUG, GAGGG, AGGAG, GGGGU, GGUGG	Yes	Yes	Yes	1.57009	0.239541	AGGAG, UGGAG, UGAUG, GGAGA, GAUGA, GAGGA, GAAGA, AGAAG, AUGAU, AGAUG	CSD	.	.	CSD	YES
LSM11	No	.	.	.	Yes	Yes	Yes	2.79497	0.240989	GGGGG, UGGGG, GGAGG, GGGGC, GUGGG, CUGGG, AGCUG, GCUGU, GGGAG, GGUGG	Sm	.	.	Sm	YES
MATR3	No	.	.	.	Yes	Yes	Yes	3.0468	0.417217	UUCUU, UUUCU, UCUUU, UCUCU, UCUUC, CUUCU, UUCCU, CUUUC, UCCUU, UUCUC	RRM 1, RRM 2	Multi	RRM	.	YES
MBNL1	Yes	5.87049	0.561988	CGCUU, GCUGC, GCGCU, CGCGC, UGCUU, GCUUU, GCUUA, CGCUA, GCAGC, GCGCA	Yes	Yes	No	3.91063	0.593142	CUGCU, UGCUU, UGCUG, GCUGC, CCUGC, UUGCU, UCUGC, CUUGC, CUGCC, GCUUC	.	.	.	ZNF_C3H1_type	.
METAP2	No	.	.	.	Yes	Yes	No	1.6637	0.237978	GCUGC, CCUGC, CCUGG, GCAGC, CCAGC, CUGCC, CCCUG, GGCCC, UCAUC, CCGCC	.	.	.	.	YES
METTL1	No	.	.	.	Yes	Yes	No	1.60868	0.29149	GGUUC, UUUUU, GUUCG, CCCGG, GGGUU, UGGUU, GUUCA, GGGGU, GUCCC, CAGGG	.	.	.	.	YES
MORC2	No	.	.	.	Yes	Yes	No	4.52418	0.581207	GUGUG, GGGGG, UGUGU, GGCGG, GCGGG, GGGUG, GGGGC, GGGCG, GUGGG, UGGGG	.	.	.	.	YES
MSI1	Yes	6.81033	0.528171	UAGUU, UUAGU, AUUAG, UAGUA, AUAGU, UUUAG, UAUAG, UUAGA, UAGAU, AAUAG	No	No	No	.	.	.	.	.	.	.	.
MTPAP	No	.	.	.	Yes	Yes	No	3.57074	0.51351	GAAGA, GAGGA, AGAAG, GGAGG, AAGAA, AGGAG, UGCUG, CUGCU, GGAAG, GCUGC	PAP-associated	.	.	Other	.
NCBP2	No	.	.	.	Yes	Yes	Yes	3.83898	0.47201	GGCGG, GCGGC, GCGGG, CGGCG, GGGCG, GGGGG, CGGGG, GGGGC, GGAGG, GGGAG	RRM	Single	RRM	.	YES
NIP7	No	.	.	.	Yes	No	Yes	2.80411	0.57511	UGAUG, AUGAU, GAUGA, AAUGA, UCUGA, CUGUG, CUGAG, UGUGU, CUGAA, UGAUU	.	.	.	.	YES
NIPBL	No	.	.	.	Yes	Yes	No	2.90732	0.562735	UGAUG, AUGAU, GAUGA, UCUGA, AAGAA, UGUGU, CUGUG, AAUGA, UUCUG, GAUGU	.	.	.	.	YES
NKRF	No	.	.	.	Yes	No	Yes	5.74492	0.217529	GGGGG, GGGGC, UGGGG, GGGAG, GGAGG, GUGGG, GGUGG, GGGUG, GAGGG, CGGGG	G-patch, R3H	.	.	G-Patch	YES
NOL12	No	.	.	.	Yes	No	Yes	2.08764	0.384858	CCUGG, GCGGC, GGCGG, GCUGC, CCGGG, GGCCG, GCCGG, GGAGC, GCCGC, CGGCG	.	.	.	.	YES
NOLC1	No	.	.	.	Yes	Yes	Yes	2.3247	0.433833	UGAUG, GAUGA, UGUGU, CUGUG, UGUGG, AUGAU, UGUUU, UUCUG, UCUGA, UGUCU	LisH	.	.	.	YES
NONO	No	.	.	.	Yes	Yes	No	2.14888	0.315888	UGGGG, GUGGG, GGGGC, GGGGG, CUGGG, GGGUG, GGGAG, GGUGG, GGAGG, GAGGG	RRM 1, RRM 2	Multi	RRM	.	YES
NOVA1	Yes	10.8325	0.658733	UUCAU, UCAUA, AUCAU, UCAUU, CAUAA, CAUAC, CAUCA, AUUCA, UCAUC, UACAU	No	No	No	.	.	.	.	.	.	.	.
NPM1	No	.	.	.	Yes	Yes	No	4.52922	0.683926	GAUGA, GAAGA, AAGAA, GAGGA, AGAAG, GUGUG, AGAAA, AGAUG, AAAGA, UGAAG	.	.	.	.	YES
NSUN2	Yes	6.89325	0.644222	CGCGC, GCGCG, GCGCA, UGCGC, AGCGC, CACCC, ACCCG, GCCCG, CCGAG, CCCGA	Yes	Yes	Yes	5.08782	0.657956	CCCGG, GGUUC, GGGUU, GAGAG, CCGGG, GUUCG, UUCGA, CGGGU, GGGAG, AGAGG	.	.	.	.	YES
NUPL2	Yes	3.57227	0.301845	AAAAA, AAAAG, AAAAU, GAAAA, CAAAA, AAUAA, AAAUA, AAGAA, UAAAA, AAAGA	No	No	No	.	.	.	.	.	.	.	.
PABPC3	Yes	8.38961	0.449656	AAAAA, AAAAU, UAAAA, AAAUA, AUAAA, CAAAA, AAAAC, GAAAA, AAUAA, AAACA	No	No	No	.	.	.	.	.	.	.	.
PABPC4	No	.	.	.	Yes	Yes	No	9.07397	0.754642	AAAAA, UUUUU, UGUUU, UGUGU, UUUCU, CCCCU, CUUUU, UUUGU, UUUUC, AUAAA	RRM 1, RRM 2, RRM 3, RRM 4, PABC	Multi	RRM	.	YES
PABPN1	No	.	.	.	Yes	No	Yes	3.64473	0.474559	CCUGG, CCCUG, CCUGC, GCUGC, CCAGG, GGCCC, UGCUG, GCUGG, GGGCC, GGAGC	RRM	Single	RRM	.	YES
PABPN1L	Yes	7.6721	0.524385	AAAAA, AAAAU, UAAAA, AAAUA, AAAAG, GAAAA, AAAGA, AAGAA, AAUAA, AUAAA	No	No	No	.	.	.	.	.	.	.	.
PCBP1	Yes	6.90878	0.433064	GCCCC, CCCCC, CCCCG, AGCCC, CGCCC, CCCCA, GCCCA, UGCCC, CCGCC, ACCCC	Yes	Yes	Yes	4.57117	0.51707	CCUCC, CUCCC, CCCUC, UCCCU, UCCCC, CCCCU, CUUCC, CCCCC, CCUUC, CUCCU	KH 1, KH 2, KH 3	Multi	KH	.	.
PCBP2	Yes	21.5702	0.493157	CCCCC, CCCCA, ACCCC, UCCCC, CCCCG, GCCCC, CCCCU, UACCC, AUCCC, UUCCC	Yes	No	Yes	6.46158	0.594444	CCUCC, CUCCC, CCCUC, UCCCU, CUUCC, UCCCC, CCUUC, CCCCU, UCCUC, CUCCU	KH 1, KH 2, KH 3	Multi	KH	.	.
PCBP4	Yes	5.30739	0.556567	AUCCC, UCCCC, CCCCC, UUCCC, CCCCA, AAUCC, UCCCU, CCCUC, UCCCA, CCCCU	No	No	No	.	.	.	.	.	.	.	.
PHF6	No	.	.	.	Yes	Yes	No	2.39302	0.43277	GUGUG, UGUGU, GGGGG, CUGGG, GGGUG, UGGGG, GGGGC, GUGGG, GGAGG, GGGAG	.	.	.	.	YES
POLR2G	No	.	.	.	Yes	No	Yes	2.89039	0.572379	UUUUU, GUGUG, UUUUG, CUGGG, GGUGG, CAGGG, GGGGU, UGGGG, GGGAG, UGUGG	.	.	.	.	.
PPIG	No	.	.	.	Yes	No	Yes	1.75463	0.311233	GAAGA, GAGGA, AGGAG, AGAAG, UGGAG, CUGGA, GGAGC, GCUGC, AGCUG, UGCUG	PPIase cyclophilin-type	.	.	Other	YES
PPIL4	No	.	.	.	Yes	Yes	No	2.49802	0.540707	UUUUU, GGAGG, AGGGA, UGGGG, GGAAG, GGGAG, GAGGG, GAAGG, AGGAG, GAGGA	PPIase cyclophilin-type, RRM	Single	RRM	Other	YES
PPP1R10	Yes	10.9258	0.564313	AAUAA, UAUAA, AUAAG, AUAAA, AUAUA, AUAAU, AAAUA, AUGAG, CAUAA, UAAUA	No	No	No	.	.	.	.	.	.	.	.
PRPF4	No	.	.	.	Yes	No	Yes	3.94121	0.188621	GGGGG, GGAGG, GGGAG, UGGGG, GUGGG, GAGGG, GGGGC, GGUGG, GGGUG, GGGGA	.	.	.	.	YES
PRPF8	No	.	.	.	Yes	Yes	Yes	1.60701	0.302082	GUGAG, AGGUA, UGGGG, GGUGA, CAGGU, GUGGG, GGUAA, GGGGC, GUAAG, AGGUG	MPN	.	.	Other	.
PRR3	Yes	12.7091	0.691653	AUAAG, UAUAA, AUAAA, AAUAA, AUGAG, UAUUA, ACCGG, AUUAC, CAUAA, UAAGC	No	No	No	.	.	.	.	.	.	.	.
PTBP1	No	.	.	.	Yes	Yes	Yes	5.33216	0.568701	UCUCU, UUUCU, UCUUU, UUCUU, CUUUC, CUCUC, UUCCU, UCCUU, CUUCC, CCUUC	RRM 1, RRM 2, RRM 3, RRM 4	Multi	RRM	.	.
PTBP3	Yes	4.92415	0.366587	UUUCU, UCUUU, UCUCU, UUCUU, CUAUC, CUUUC, UCUAU, CUUCU, UAUCU, CUUUU	No	No	No	.	.	.	.	.	.	.	.
PUF60	Yes	9.13806	0.615499	UUUUU, UUUCU, UUUUC, UCUUU, CUUUU, UCUCU, UUCUU, UUCUC, UGUUU, AUUUU	No	No	No	.	.	.	.	.	.	.	.
PUM1	Yes	12.3515	0.694802	UGUAA, UGUAU, UAUAU, AUGUA, UUGUA, GUAUA, AUAUA, UGUAC, GUGUA, UAAAU	Yes	Yes	No	3.12009	0.51188	GAAGA, AGAAG, AAGAA, GAGGA, AGGAG, GAUGA, UGAAG, AGAAA, GGAAG, GGAGG	PUM-HD	.	.	PUM	YES
PUM2	No	.	.	.	Yes	Yes	No	6.57941	0.628126	UUGUA, UGUAA, UGUAU, UAUAU, AUGUA, UAAAU, GUAAA, UUUGU, GUAUA, UGUAC	PUM-HD	.	.	PUM	YES
PUS1	No	.	.	.	Yes	Yes	No	4.1993	0.689816	UUGUG, UGUGC, AUGUU, UGUUU, CUGUG, CAUGU, AAAUA, GUGCA, UGCAU, UGUGU	.	.	.	.	YES
QKI	No	.	.	.	Yes	Yes	Yes	3.77909	0.623282	ACUAA, CUAAC, UACUA, UAACA, CUAAU, UAACC, UUAAC, UAAUA, UAACU, UUACU	KH	Single	KH	.	.
RALYL	Yes	16.4786	0.618429	UUUUU, CUUUU, AUUUU, UUCUU, UUUUA, UUUUC, UCUUU, UUUCU, UUUUG, GUUUU	No	No	No	.	.	.	.	.	.	.	.
RBFOX2	Yes	31.5087	0.902653	GCAUG, UGCAU, AGCAU, CAUGC, AUGCA, CAUGU, GCACG, CAUGA, UUGCA, CGCAU	Yes	Yes	Yes	3.36793	0.452698	UGGGG, GCAUG, GUGGG, GGGGG, GGGUG, GGUGG, GGGGC, GUGUG, UGCAU, GGGAG	RRM	Single	RRM	.	YES
RBFOX3	Yes	76.0935	0.951956	GCAUG, CAUGC, UGCAU, CAUGU, AGCAU, AUGCA, GCACG, CGCAU, CAUGA, GUGCA	No	No	No	.	.	.	.	.	.	.	.
RBM15	No	.	.	.	Yes	Yes	Yes	1.74646	0.250547	GCUGC, GGGGC, GGAGG, GCGGC, UGGGG, CCUGG, GGGCC, GGCGG, UGCUG, GGGGG	RRM 1, RRM 2, RRM 3, SPOC	Multi	RRM	.	YES
RBM15B	Yes	9.11999	0.472643	UUUUU, UUUUA, AUUUU, UUUAU, UUAUU, CUUUU, UAUUU, UUUUG, UUUAA, UUUUC	No	No	No	.	.	.	.	.	.	.	.
RBM20	Yes	12.406	0.61568	UUCUU, UCUUU, UCUUA, AUCUU, UUUCU, CUCUU, UCUUC, CUUUU, CUUCU, CUUAU	No	No	No	.	.	.	.	.	.	.	.
RBM22	Yes	29.8603	0.909669	ACCGG, UACCG, UUACC, CCGGA, CCGGC, UCCGG, CCGGG, UUCCG, UUUAC, CCGGU	Yes	Yes	Yes	1.67723	0.265883	UGGGG, GGGGC, GUGGG, GGGCC, UUUCU, GGGGG, CUGGG, UUGGG, CCCUG, GGGCU	RRM	Single	RRM	.	YES
RBM23	Yes	1.97907	0.190096	CCCCC, UCCCC, CCCCU, CCUCC, CCCUC, CCCCA, CUCCC, CACCC, ACCCC, ACACC	No	No	No	.	.	.	.	.	.	.	.
RBM24	Yes	6.33001	0.604834	GUGUG, UGUGU, GUGUU, UUUUU, UUUUA, GUUUU, GCUUU, CUUUU, AGUGU, UGUUU	No	No	No	.	.	.	.	.	.	.	.
RBM25	Yes	2.45234	0.21406	GGGGG, GGGGC, AGGGG, GGGGU, GGGGA, UGGGG, GGGUA, GGGUG, GGGCC, GCGGG	No	No	No	.	.	.	.	.	.	.	.
RBM3	Yes	1.65389	0.13366	AAAUA, AUAUA, UAUAU, AAUAU, AAUAA, UAUAA, UAAUA, UAUUA, AGUAA, AAUUA	No	No	No	.	.	.	.	.	.	.	.
RBM4	Yes	3.31995	0.422631	GCGCG, CGCGU, CGCGC, GCGCA, UGCGC, GCGUA, GCGUG, UGCGU, ACGCG, GCGUU	No	No	No	.	.	.	.	.	.	.	.
RBM41	Yes	12.1568	0.782299	UACUU, UACAU, UUACU, CUACU, ACUUU, UUACA, CUUAC, CUACA, CCUAC, UUUAC	No	No	No	.	.	.	.	.	.	.	.
RBM45	Yes	6.48772	0.552112	ACGCA, ACGAC, UACGC, ACACA, GACGC, ACAAC, ACACG, CUUAC, CACAC, ACUAC	No	No	No	.	.	.	.	.	.	.	.
RBM47	Yes	7.16535	0.612594	AAUCA, AAUUA, UAAUC, AAAUU, UAAUU, AUAAU, UUAAU, AUCAA, AUUAA, AAAUC	No	No	No	.	.	.	.	.	.	.	.
RBM4B	Yes	13.3911	0.645835	GCGCG, CGCGG, GCGGG, CGCGC, GCGGU, CGCGU, CGGGG, ACGCG, CGGGA, UCGCG	No	No	No	.	.	.	.	.	.	.	.
RBM5	Yes	3.55705	0.292159	GGGGG, GGGGU, AGGGG, GGGGA, GGGUG, GGGGC, GGGAG, UGGGG, GAGGG, GGGUA	Yes	No	Yes	2.3659	0.350884	GGAGG, UGGGG, GGGAG, GGGGG, GUGGG, GGGGA, GAGGG, GGUGG, AGGGG, GGGUG	RRM 1, RRM 2, G-patch	Mixed	RRM	G-Patch	YES
RBM6	Yes	4.32451	0.496092	CGUCC, GUCCC, UCCAC, GUCCA, CCUCC, AGUCC, ACGUC, UCCCU, UGUCC, AUCCA	No	No	No	.	.	.	.	.	.	.	.
RBMS2	Yes	11.532	0.535951	AUAUA, UAUAU, UAUAA, UUAUA, UAUAC, CUAUA, UAUAG, GUAUA, CAUAU, UAUUA	No	No	No	.	.	.	.	.	.	.	.
RBMS3	Yes	14.4318	0.586593	UAUAU, AUAUA, UAUAA, UUAUA, UAUAC, CUAUA, UAUAG, AUAUU, UAUUA, GUAUA	No	No	No	.	.	.	.	.	.	.	.
RC3H1	Yes	3.6645	0.433288	AUAUU, UUAUA, UAUUA, UUUUA, UAUAU, UUUAU, AUUAU, UUAUU, UAUUU, AUUUA	No	No	No	.	.	.	.	.	.	.	.
RNF187	No	.	.	.	Yes	Yes	No	1.5397	0.251207	UUUUU, CUGCC, UCUUU, UUUCU, UUCCU, CUGGA, UUUCA, CAGCA, UGCCA, CUUUC	.	.	.	ZNF_Ring_type	.
RPS10	No	.	.	.	Yes	Yes	No	2.98532	0.464717	GGAGG, GGCGG, GAGGA, AUCUG, AGGAU, GAUCU, UCUGG, GGAUC, UGGGU, GGGCG	.	.	.	.	YES
RPS11	No	.	.	.	Yes	Yes	No	3.3736	0.607643	GCGGC, GGGUC, CCGGG, GGACC, CGGGG, GCGCG, GAUCU, CUGAA, GGGGU, GGCGG	.	.	.	.	.
RPS3	No	.	.	.	Yes	Yes	Yes	1.63168	0.235476	GCUGC, UGCUG, GCGGC, CCUGG, CUGCU, GCUGG, GGCGG, CCUGC, GCAGC, CCCUG	KH type-2	Single	KH	.	YES
RPS6	No	.	.	.	Yes	Yes	No	1.54819	0.227979	GCCGC, GCGGC, GCAGC, GGAGC, GGCGG, GCUGC, AGGAG, CGGCC, AGCGG, CGGCG	.	.	.	.	YES
RYBP	No	.	.	.	Yes	Yes	No	1.26086	0.151276	CAGCA, CCACU, CCAGC, CCCAG, CCCCA, CUGCC, CCACA, CACUG, CACCA, UGCCA	.	.	.	.	YES
SAFB	No	.	.	.	Yes	Yes	Yes	1.55501	0.251575	CAGGG, AGGGA, GGAGG, GUGGG, GGUGG, UGGGG, GGGUG, UUUUU, GAGGG, ACAGG	SAP, RRM	Mixed	RRM	SAP	YES
SAFB2	Yes	3.92652	0.287158	CACCC, CCCCU, ACACC, CCCCC, GCACC, UCCCC, CACCU, ACCCC, CCCUC, CCCCA	Yes	Yes	No	4.54033	0.421741	AGAGA, GAAGA, AGGAA, AGAAG, GGAAG, AGAAA, GGAGG, GAGAG, AGGGA, AAGAA	SAP, RRM	Mixed	RRM	SAP	YES
SBDS	No	.	.	.	Yes	Yes	No	3.47433	0.689206	GAUCU, GGGUC, CGGGG, CCGGG, GGAAA, UCGUC, UUCGU, GGAGU, CGGAG, UCCGG	.	.	.	.	.
SDAD1	No	.	.	.	Yes	Yes	Yes	2.50337	0.432753	CCGCC, GCCGC, GGCGG, CGCCG, GCGGC, CCCCC, CGGCG, CGCCC, CGGCC, CCGGC	.	.	.	.	YES
SERBP1	No	.	.	.	Yes	Yes	No	4.71964	0.591368	CCGCC, GCCGC, CGCCG, CCCGC, CGCCC, GCCCG, CCCCG, GCCCC, CCGCG, CCCCC	.	.	.	.	YES
SF1	Yes	10.3329	0.639939	UAACA, UAACC, UUAAC, AUAAC, UAAUA, UUAAU, AUUAA, AAUAA, AUAAU, CUAAC	No	No	No	.	.	.	.	.	.	.	.
SF3A3	No	.	.	.	Yes	No	Yes	1.78187	0.284688	CCCUG, UGGGG, CUCUC, CUGGG, UCUCU, UGUCU, GGGUG, UCCCU, GGGGC, GGCUG	.	.	.	.	YES
SF3B1	No	.	.	.	Yes	Yes	No	3.58238	0.541805	GUGUG, UGUGU, GGGUG, GUCCU, UGGGU, CGUCC, GGGGA, CUGGG, GUGGG, UGGGG	.	.	.	.	YES
SF3B4	No	.	.	.	Yes	Yes	Yes	1.83482	0.301561	UGGGG, CCCUG, CUGGG, GUGGG, GGGUG, GGUGG, CUCUG, GGGGC, CCCUC, GGCUG	RRM 1, RRM 2	Multi	RRM	.	YES
SF3B6	Yes	1.74123	0.120702	GGGGG, GGGGC, AGGGG, CGGGC, GGGCG, CGGGG, GGAGG, GGCGG, GAGGG, AGGGC	No	No	No	.	.	.	.	.	.	.	.
SFPQ	Yes	2.05089	0.431176	UGUAA, GUAAG, GUAAU, GUGUA, AGUAA, UAGUG, AUGUA, GUAAA, CGUAA, GGGGC	Yes	No	Yes	1.63912	0.266671	UGGGG, GUGGG, UGUGU, GUGUG, GGGGG, CUGUG, GGGUG, GGUGG, UGUGG, GGGGC	RRM 1, RRM 2	Multi	RRM	.	YES
SLBP	No	.	.	.	Yes	Yes	No	2.94147	0.568446	AAGGC, CCAAG, CCCAA, CAAGG, AAAGG, AGGGC, CACCA, CCAAA, GGCUC, CAAAG	.	.	.	.	YES
SLTM	No	.	.	.	Yes	Yes	Yes	3.11489	0.390612	GGAGG, GGGAG, GGGGG, GGGGC, UGGGG, GAGGG, GUGGG, GGUGG, GGGGA, CUGGG	SAP, RRM	Mixed	RRM	SAP	YES
SMNDC1	No	.	.	.	Yes	Yes	Yes	2.2296	0.3638	GGGUG, UGGGG, GGGGG, UGAUG, GGGAG, UCUGA, GGUGG, UGUGU, CUGAC, GGGGC	Tudor	.	.	Tudor	.
SND1	No	.	.	.	Yes	Yes	Yes	1.52647	0.239936	UGCUG, CCUGG, GCUGC, CUGGA, CUGCU, CCUGC, CUGUG, CUGGC, GCUGG, CCCUG	TNase-like 1, TNase-like 2, TNase-like 3, TNase-like 4, Tudor	.	.	Tudor	.
SNRPA	Yes	16.8132	0.799554	UGCAC, GCACA, AGCAC, GCACG, GCACU, CGCAC, CACAC, CACAU, CACAA, CACGC	No	No	No	.	.	.	.	.	.	.	.
SNRPB2	Yes	14.5108	0.781957	UGCAC, GCACA, GCACG, GCACC, GCACU, AGCAC, UUGCA, CACAC, CACCC, ACACC	No	No	No	.	.	.	.	.	.	.	.
SRSF1	No	.	.	.	Yes	Yes	Yes	2.39836	0.444662	GAGGA, AGGAG, GAAGA, GGAGG, GGAGC, UGGAG, AGAAG, CUGGA, GGAAG, GCGGC	RRM 1, RRM 2	Multi	RRM	.	YES
SRSF10	Yes	2.52329	0.399819	AGCAG, GCAGC, CAGCA, GCAGU, UGCAG, GCGCA, AGCAA, AUGCA, AAGCA, GCUGC	No	No	No	.	.	.	.	.	.	.	.
SRSF11	Yes	1.51954	0.213918	AGCAG, AGGAG, AGGGG, AGGGA, AGAGG, GCAGG, GAGGG, AGGUG, AGAGA, GGGGG	No	No	No	.	.	.	.	.	.	.	.
SRSF2	Yes	3.13713	0.448813	AGCAG, GCAGC, GCAGU, UGCAG, GCAGA, CAGCA, UCCAG, GCUGC, CAGUA, AGGAG	No	No	No	.	.	.	.	.	.	.	.
SRSF4	Yes	1.73362	0.252414	AGCAG, GCAGC, GCAGU, GCUGC, UGCAG, CAGCG, AGGGG, GCGUG, GGGGG, UGCUG	No	No	No	.	.	.	.	.	.	.	.
SRSF5	Yes	2.12612	0.256459	GCAGC, GCCCC, GCGCC, CCCCC, CAGCC, CGCCC, GCCGC, CCCUC, CGCGC, CCAGC	No	No	No	.	.	.	.	.	.	.	.
SRSF7	No	.	.	.	Yes	Yes	Yes	5.1296	0.722481	GUGUG, UGUGU, GAAGA, AGAAG, AAGAA, GAGGA, GAUGA, UGUGC, AUGUG, GUGAG	RRM	Single	RRM	.	YES
SRSF8	Yes	2.96917	0.387833	GCAGC, AGCAG, GCAGU, UGCAG, GCUGC, GCAGA, AGCUG, GGGGG, GCCGC, CAGCA	No	No	No	.	.	.	.	.	.	.	.
SRSF9	Yes	2.73095	0.40032	AGGAG, AGGAA, GGAGG, GGAGA, AGGGA, GGAAA, GGGAA, GGAAG, GGGAG, UGGAG	Yes	Yes	Yes	2.31083	0.340675	GGCGG, GCGGC, CGGCG, GCGGG, GGAGG, GGAGC, GCCGC, GGGGC, CGGGG, GGCCG	RRM 1, RRM 2	Multi	RRM	.	YES
SSB	No	.	.	.	Yes	Yes	Yes	1.97748	0.398137	CUGAG, GGGGA, GUCCC, CAGGU, CCAGG, GUCUG, GGCAG, GGGAA, GGCUG, AGGGC	HTH La-type RNA-binding, RRM, xRRM	Mixed	RRM	HTH La-type RNA-binding	YES
STAU2	No	.	.	.	Yes	No	Yes	3.53541	0.658216	UUUUU, GUGUG, CACAC, UGUGU, ACACA, GUGGG, CUGUG, GCACA, CCUGG, UGUGG	DRBM 1, DRBM 2, DRBM 3, DRBM 4	Multi	dsRBM	.	YES
SUB1	No	.	.	.	Yes	No	Yes	2.29524	0.351433	UGUGU, UGUUU, UUUGU, UUUUU, GUUUU, UUUUG, GUGUG, UUGUU, UUGUG, GUGUU	.	.	.	.	YES
SUCLG1	Yes	2.82024	0.36668	CCGAG, ACCCG, CCCGA, CACCC, CCCCG, CCCGG, GCCCG, CCCCC, CCUGA, CGCCC	No	No	No	.	.	.	.	.	.	.	.
SUGP2	No	.	.	.	Yes	No	Yes	2.2484	0.265754	UUUUU, UUUCU, UCUUU, UUCUU, UUUUC, UUGUU, UUCUG, UCUGU, CUUUU, UGUUU	G-patch	.	.	G-Patch	YES
SUPV3L1	No	.	.	.	Yes	Yes	Yes	2.93918	0.514191	CUGGG, GGGUG, UGGGG, GUGUG, GGGGC, GUGGG, AGGGG, GGUGG, UGUGU, UGGGU	Helicase ATP-binding, Helicase C-terminal	Single	Helicase	.	YES
TAF15	Yes	2.24937	0.207061	GGGGG, AGGGG, GGGUA, GGGGU, GGUGG, GGGGC, GGUAA, AGGUA, GGGUG, GUGUG	Yes	Yes	Yes	2.23854	0.308176	GGAGG, GGGAG, GAGGG, GAGGA, AGGAG, GGUGG, GGGGA, GUGGG, AGGGA, GGAAG	RRM	Single	RRM	.	YES
TARDBP	Yes	4.76746	0.568595	GUAUG, GUGUG, GAAUG, UGUGU, GAGUG, AGUAU, AGUGU, UAUGU, AUGUG, GUGUA	Yes	Yes	Yes	14.929	0.849124	UGUGU, GUGUG, AUGUG, UGUGC, UGUAU, GUGUA, UGUGA, GUAUG, UAUGU, CUGUG	RRM 1, RRM 2	Multi	RRM	.	YES
TBRG4	No	.	.	.	Yes	Yes	Yes	3.10296	0.535157	GGAGG, GGGUC, CAUCA, AGGAG, GAUCU, GAGGA, ACUAA, CGGGG, CAUCC, AUCUG	RAP	.	.	RAP	.
TDRD10	Yes	2.86112	0.318793	UAUAU, UUUUU, UUUAU, UUAUA, CCCUU, UAUUU, UUAUU, UUUUA, AUAUA, AUAUU	No	No	No	.	.	.	.	.	.	.	.
TIA1	Yes	4.89219	0.538141	UUUUU, UUUUA, AUUUU, UUAUU, UUUAU, UAUUU, CUUUU, UCUUU, UUUUC, UUCUU	Yes	Yes	Yes	6.37197	0.539533	UUUUU, UUUCU, CUUUU, UUUUC, UUCUU, UCUUU, AUUUU, UUUUG, UUUUA, UAUUU	RRM 1, RRM 2, RRM 3	Multi	RRM	.	YES
TIAL1	No	.	.	.	Yes	No	Yes	7.80232	0.543387	UUUUU, GUGUG, UGUGU, UUUCU, UUUUA, CUUUU, AUUUU, UUUUC, UAUUU, UUUAU	RRM 1, RRM 2, RRM 3	Multi	RRM	.	YES
TRA2A	Yes	9.11761	0.64374	GAAGA, AAGAA, AGAAG, AGAAA, GAAAA, UGAAG, CGAAG, GAAUA, GAAGC, AUGAA	Yes	Yes	Yes	4.26182	0.615262	GAAGA, AAGAA, AGAAG, GAGGA, AGAAA, AAGAG, AGGAA, GGAAG, AGGAG, AAAGA	RRM	Single	RRM	.	YES
TRA2B	Yes	3.89174	0.423217	AAGAA, GAAGA, AGAAG, AGAAA, GAAAA, GAAGC, CCCGA, GAGAA, CAGAA, GAAGU	No	No	No	.	.	.	.	.	.	.	.
TRNAU1AP	Yes	16.7349	0.592746	UUUUU, AUUUU, UUUUA, UUUAU, UUAUU, UAUUU, AUUUA, AAUUU, UUUAA, CAUUU	No	No	No	.	.	.	.	.	.	.	.
TROVE2	Yes	2.41014	0.334284	CCGAG, ACCCG, CCCGA, CCCGG, CCCCG, GCCCG, CACCC, CCUGA, CGAGA, CCGGG	Yes	Yes	Yes	4.61219	0.71502	CCACU, CCCAC, ACUGC, CUGCU, UUGAC, CACUG, UGACU, UGCUU, GCUUC, UCACU	TROVE	.	.	TROVE	.
U2AF1	No	.	.	.	Yes	Yes	Yes	4.57134	0.59989	UUUUU, UUUUC, UUUCU, CUUUU, UUCUU, UCUUU, UUUCC, UUCCU, CCUUU, UUCCC	RRM	Single	RRM	.	YES
U2AF2	No	.	.	.	Yes	Yes	Yes	4.09404	0.495984	UUUUU, UUUUC, UUUCU, UUCUU, UCUUU, CUUUU, UUUCC, UUCCU, UCCUU, CUUUC	RRM 1, RRM 2, RRM 3	Multi	RRM	.	YES
UCHL5	No	.	.	.	Yes	Yes	Yes	2.14368	0.391499	GAAGA, AGAAG, GAGGA, AAGAA, AGGAG, UGAAG, GAUGA, GGAAG, GGAGG, GAGAA	UCH catalytic, ULD	.	.	Other	.
UNK	Yes	9.70691	0.630271	UUAGU, AUUAG, UAGUU, UUUAG, UAGUA, UAGGU, UUAGC, UUAGA, AUAGU, UUAGG	No	No	No	.	.	.	.	.	.	.	.
UPF1	No	.	.	.	Yes	Yes	Yes	4.56724	0.620845	UUUUU, UGGGG, CUGGG, GGAGG, CCCAG, CCCUG, GGGAG, CCUGG, GGGGG, GUGUG	Upf1 CH-rich	.	.	Other	YES
UTP18	No	.	.	.	Yes	Yes	Yes	1.89017	0.360004	GUGUG, GAUGA, UGAUG, UGUGU, GAGGA, GAAGA, AUGAU, AGAAG, GGGGG, GCGCG	.	.	.	.	YES
UTP3	No	.	.	.	Yes	Yes	No	2.4576	0.534565	CCUGG, CUGGG, UCGUC, CGGGG, GGAAA, GGGAA, UCCUG, GCGCG, CCUUC, CCCCC	.	.	.	.	YES
WDR3	No	.	.	.	Yes	Yes	No	1.85264	0.33894	CCGGG, GUGUG, CGCGG, GGGCG, GCCGC, UGUGU, UUUCU, GAGGG, GGCGC, GGCCG	.	.	.	.	YES
WDR43	No	.	.	.	Yes	Yes	Yes	2.29352	0.400021	GAGGA, GGAGG, GAAGA, GGUGG, GUGUG, AGGAG, AGAAG, GAUGA, GGGGG, GGAAG	.	.	.	.	YES
WRN	No	.	.	.	Yes	Yes	No	1.72247	0.289158	CCCCC, GGUUC, CUGGG, GGUGC, GGGGU, CCUGG, CCCGG, CCGGG, CCAGG, GGGUG	3'-5' exonuclease, Helicase ATP-binding, Helicase C-terminal, HRDC	Single	Helicase	.	YES
XPO5	No	.	.	.	Yes	No	Yes	3.02113	0.566516	CACAC, ACACA, CCAUC, CAUCC, AUCCA, CUGGG, CACAU, CCUGG, UCCAU, GCACA	.	.	.	.	.
XRCC6	Yes	2.39472	0.386385	CGAGA, CCGAG, GAGAA, CACCC, ACCCG, CCCGA, ACACC, AGAGA, UGAGA, GCCCG	Yes	Yes	Yes	1.76653	0.295408	CUGGG, GCUGG, GGAGG, GGCUG, GGGAG, CCUGG, UGGGG, GGGUG, UCUUG, UGUUG	Ku, SAP	.	.	SAP	YES
XRN2	No	.	.	.	Yes	Yes	Yes	3.52564	0.399751	GGCGG, GGGGC, GGGGG, GCGGG, GGGCG, CGGGG, GGGAG, GGAGG, CCGGG, UGGGG	.	.	.	.	YES
YBX3	No	.	.	.	Yes	Yes	Yes	2.24438	0.424167	CCAUC, CAUCC, CAUCA, UCAUC, CACCA, AUCCA, CACAC, ACACA, UCCAU, UCACC	CSD	.	.	CSD	YES
YWHAG	No	.	.	.	Yes	Yes	No	1.99827	0.292286	GGAGG, UGGGG, GGGAG, GGUGG, GUGGG, GGGGG, GAGGG, GGGGC, GGGGA, GGCAG	.	.	.	.	.
ZC3H10	Yes	23.2512	0.704226	CGCGC, GCGCG, GCGCA, UGCGC, AGCGC, GCGCU, GCAGC, CGCAG, CGCGA, CAGCG	No	No	No	.	.	.	.	.	.	.	.
ZC3H11A	No	.	.	.	Yes	Yes	Yes	4.59197	0.435747	UUUUU, UAUUU, AUUGU, UUAUU, AUUUU, UUUGU, UUUAU, UUUUA, UGUUU, UUGUU	.	.	.	.	YES
ZC3H18	Yes	3.6694	0.460963	AAGUA, GGGGG, AGUAA, AAAGU, UAAGU, AAGUG, UAGUA, AGUGU, AGUAU, AGUUA	No	No	No	.	.	.	.	.	.	.	.
ZC3H8	No	.	.	.	Yes	Yes	No	2.83042	0.498311	GUGUG, UGUGU, UGAUG, UCUGA, AUGAU, GAUGA, AAUGA, GAGUG, CUGAG, CUGAU	.	.	.	.	YES
ZCRB1	Yes	5.26294	0.639579	UUAAU, AUUAA, UUUAA, UUAAA, CUUAA, UAAUU, UUAAG, UUAAC, UAAUA, AAUUA	No	No	No	.	.	.	.	.	.	.	.
ZFP36	Yes	41.8822	0.847084	UAUUU, AUUUA, UUUAU, UUAUU, AUAUU, AUUAU, UAUUA, UAUAU, CUAUU, UUAUA	No	No	No	.	.	.	.	.	.	.	.
ZFP36L1	Yes	21.2899	0.736336	UAUUU, AUUUA, UUAUU, UAAUA, UUUAU, AUAUU, UAUUA, AAUAU, AUUAU, UAUAU	No	No	No	.	.	.	.	.	.	.	.
ZFP36L2	Yes	20.237	0.707618	UAUUU, AUUUA, UAAUA, UUAUU, UAUUA, AAUAU, AUAUU, UUUAU, AUUAU, UAUAU	No	No	No	.	.	.	.	.	.	.	.
ZNF326	Yes	4.02179	0.668277	GGAUG, GAUGU, UGGAU, AUGUC, AUGGA, GAUCG, CGGAC, AUUCC, CGGAU, ACGGA	No	No	No	.	.	.	.	.	.	.	.
ZNF622	No	.	.	.	Yes	Yes	No	2.53645	0.447849	GAAGA, AAGAA, AGAAG, GAGGA, UGAAG, AGGAG, AGAAA, GAUGA, AGGAA, GGAAG	.	.	.	.	YES
ZNF800	No	.	.	.	Yes	Yes	Yes	2.37463	0.441673	GAAGA, AGAAG, AAGAA, GAGGA, UGAAG, GAUGA, AGGAG, AGAAA, AAGAG, GGAAG	.	.	.	.	YES
ZRANB2	Yes	2.74037	0.499103	AGGUA, GGUAA, GGUAU, GGGUA, GGUAG, GGGGG, GGGGU, GGUGG, UGGUA, CGGUA	Yes	Yes	No	4.45176	0.626704	UGGUG, GUGUG, GUGGU, GGUGG, UGUGU, UGGUA, GGUAU, UGAGG, GGUGU, UGUGG	.	.	.	.	YES
