## Supplemental Table 6 for "Inherent Specificity and Variation Sensitivity as Quantitative Metrics for RBP Binding"

### Sheet: Model RBPs
Plasmid DNA Construction
Name	Sequence	Content
RRMSwap_F1	tggagaattcgagctcggtacccggGGATCCcgccaccatgggta	Overlap with ePB vector
RRMSwap_R1_hnRNPC	gtatggctgattatgatctagagtcGCGGCCGCttaagagtcatcc	Overlap with ePB vector
RBM25_WT_F1	TAGGATCCcgccaccatgggtaagcctatccctaaccctctcctcggtctcgattctacgagatctcgagacatgtcttttccacctcat	Amplify WT RBM25
RBM25_WT_R1	TATATGCGGCCGCctacttcacaagaccaattttcttggcttctgtttca
RBM25_Mut_F1	ATATAGGATCCcgccaccatgggtaagcc	Amplify WT RBM25 Overlap: hnRNPC RRM
RBM25_Mut_R1	Cccaatgaatacacgggaagtaggaccacaattttcatc
RBM25_Mut_F2	gatgaaaattgtggtcctacttcccgtgtattcattggg	Amplify hnRNPC RRM Overlap: RBM25
RBM25_Mut_R2	atccagctgtgcctttgtctctgcagccaggttaat
RBM25_Mut_F3	attaacctggctgcagagacaaaggcacagctggat	Amplify WT RBM25 Overlap: hnRNPC RRM
RBM25_Mut_R3	TATATGCGGCCGCctacttcacaagaccaattttcttggcttctgtttca
RRMSwap_R1_RBM25	gtatggctgattatgatctagagtcGCGGCCGCctacttcacaag	Overlap with ePB vector
CLIP Oligos
Name	Sequence	Type	Index
L32	/5Phos/GUGUCAGUCACUUCCAGCGG/3ddC/	CLIP RNA linker	N/A
RT-1T	/5Phos/DDDCGTGATNNNNNNNAGATCGGAAGAGCGTCGT/iSp18/CACTCA/iSp18/CCGCTGGAAGTGACTGAC	CLIP RT Oligos	ATCACG
RT-2T	/5Phos/DDDACATCGNNNNNNNAGATCGGAAGAGCGTCGT/iSp18/CACTCA/iSp18/CCGCTGGAAGTGACTGAC		CGATGT
RT-3T	/5Phos/DDDGCCTAANNNNNNNAGATCGGAAGAGCGTCGT/iSp18/CACTCA/iSp18/CCGCTGGAAGTGACTGAC		TTAGGC
RT-4T	/5Phos/DDDTGGTCANNNNNNNAGATCGGAAGAGCGTCGT/iSp18/CACTCA/iSp18/CCGCTGGAAGTGACTGAC		TGACCA
RT-5T	/5Phos/DDDCACTGTNNNNNNNAGATCGGAAGAGCGTCGT/iSp18/CACTCA/iSp18/CCGCTGGAAGTGACTGAC		ACAGTG
RT-6T	/5Phos/DDDATTGGCNNNNNNNAGATCGGAAGAGCGTCGT/iSp18/CACTCA/iSp18/CCGCTGGAAGTGACTGAC		GCCAAT
RT-7T	/5Phos/DDDGATCTGNNNNNNNAGATCGGAAGAGCGTCGT/iSp18/CACTCA/iSp18/CCGCTGGAAGTGACTGAC		CAGATC
RT-8T	/5Phos/DDDTCAAGTNNNNNNNAGATCGGAAGAGCGTCGT/iSp18/CACTCA/iSp18/CCGCTGGAAGTGACTGAC		ACTTGA
RT-9T	/5Phos/DDDCTGATCNNNNNNNAGATCGGAAGAGCGTCGT/iSp18/CACTCA/iSp18/CCGCTGGAAGTGACTGAC		GATCAG
RT-10T	/5Phos/DDDAAGCTANNNNNNNAGATCGGAAGAGCGTCGT/iSp18/CACTCA/iSp18/CCGCTGGAAGTGACTGAC		TAGCTT
RT-11T	/5Phos/DDDGTAGCCNNNNNNNAGATCGGAAGAGCGTCGT/iSp18/CACTCA/iSp18/CCGCTGGAAGTGACTGAC		GGCTAC
RT-12T	/5Phos/DDDTACAAGNNNNNNNAGATCGGAAGAGCGTCGT/iSp18/CACTCA/iSp18/CCGCTGGAAGTGACTGAC		CTTGTA
RT-13T	/5Phos/DDDCGTGATNNNNNNNAGATCGGAAGAGCGTCGT/iSp18/CACTCA/iSp18/CCGCTGGAAGTGACTGAC		ATCACG
RT-14T	/5Phos/DDDGGAACTNNNNNNNAGATCGGAAGAGCGTCGT/iSp18/CACTCA/iSp18/CCGCTGGAAGTGACTGAC		AGTTCC
RT-15T	/5Phos/DDDTGACATNNNNNNNAGATCGGAAGAGCGTCGT/iSp18/CACTCA/iSp18/CCGCTGGAAGTGACTGAC		ATGTCA
RT-16T	/5Phos/DDDGGACGGNNNNNNNAGATCGGAAGAGCGTCGT/iSp18/CACTCA/iSp18/CCGCTGGAAGTGACTGAC		CCGTCC
RT-18T	/5Phos/DDDGCGGACNNNNNNNAGATCGGAAGAGCGTCGT/iSp18/CACTCA/iSp18/CCGCTGGAAGTGACTGAC		GTCCGC
RT-19T	/5Phos/DDDTTTCACNNNNNNNAGATCGGAAGAGCGTCGT/iSp18/CACTCA/iSp18/CCGCTGGAAGTGACTGAC		GTGAAA
RT-20T	/5Phos/DDDGGCCACNNNNNNNAGATCGGAAGAGCGTCGT/iSp18/CACTCA/iSp18/CCGCTGGAAGTGACTGAC		GTGGCC
RT-21T	/5Phos/DDDCGAAACNNNNNNNAGATCGGAAGAGCGTCGT/iSp18/CACTCA/iSp18/CCGCTGGAAGTGACTGAC		GTTTCG
